# Molecular impact of nicotine and smoking exposure on the developing and adult mouse brain

**DOI:** 10.1101/2024.11.05.622149

**Authors:** Daianna Gonzalez-Padilla, Nicholas J. Eagles, Marisol Cano, Geo Pertea, Andrew E. Jaffe, Kristen R. Maynard, Dana B. Hancock, James T. Handa, Keri Martinowich, Leonardo Collado-Torres

## Abstract

Maternal smoking during pregnancy (MSDP) is associated with significant cognitive and behavioral effects on offspring. While neurodevelopmental outcomes have been studied for prenatal exposure to nicotine, the main psychoactive component of cigarette smoke, its contribution to MSDP effects has never been explored. Comparing the effects of these substances on molecular signaling in the prenatal and adult brain may provide insights into nicotinic and broader tobacco consequences that are developmental-stage specific or age-independent. Pregnant mice were administered nicotine or exposed to chronic cigarette smoke, and RNA-sequencing was performed on frontal cortices of postnatal day 0 pups born to these mice, as well as on frontal cortices and blood of the adult dams. We identified 1,010 and 4,165 differentially expressed genes (DEGs) in nicotine and smoking-exposed pup brains, respectively (FDR<0.05, Ns = 19 nicotine-exposed vs 23 vehicle-exposed; 46 smoking-exposed vs 49 controls). Prenatal nicotine exposure (PNE) alone was related to dopaminergic synapses and long-term synaptic depression, whereas MSDP was associated with the SNARE complex and vesicle transport. Both substances affected SMN-Sm protein complexes and postsynaptic endosomes. Analyses at the transcript, exon, and exon-exon junction levels supported gene level results and revealed additional smoking-affected processes. No DEGs at FDR<0.05 were found in adult mouse brain for any substance (12 nicotine-administered vs 11 vehicle-administered; 12 smoking-exposed vs 12 controls), nor in adult blood (12 smoking-exposed vs 12 controls), and only 3% and 6.41% of the DEGs in smoking-exposed pup brain replicated in smoking-exposed blood and human prenatal brain, respectively. Together, these results demonstrate variable but overlapping molecular effects of PNE and MSDP on the developing brain, and attenuated effects of both smoking and nicotine on adult versus fetal brain.
