## Supplementary Tables for "Molecular impact of nicotine and smoking exposure on the developing and adult mouse brain": TableS01_study_design.tsv

Variables		Tissue		Age		Sex		Experiment		Group		Pregnancy		Plate			Medium
		Brain	Blood	Adult	Pup	F	M	Smoking	Nicotine	Ctrl	Expt	Yes	No	1	2	3	EB	Water
Tissue	Brain
	Blood
Age	Adult	47	24
	Pup	137	0
Sex	F	116	24	71	69
	M	68	0	0	68
Experiment	Smoking	119	24	48	95	95	48
	Nicotine	65	0	23	42	45	20
Group	Ctrl	95	12	35	72	70	37	73	34
	Expt	89	12	36	65	70	31	70	31
Pregnancy	Yes	21	15	36	0	36	0	30	6	17	19
	No	163	9	35	137	104	68	113	59	90	82
Plate	1	84	12	32	64	64	32	71	25	59	37	15	81
	2	84	12	32	64	64	32	72	24	42	54	19	77
	3	16	0	7	9	12	4	0	16	6	10	2	14
Medium	EB	0	24	24	0	24	0	24	0	12	12	15	9	12	12	0
	Water	184	0	47	137	116	68	119	65	95	89	21	163	84	84	16
