## Supplementary Tables for "Molecular impact of nicotine and smoking exposure on the developing and adult mouse brain": TableS02_study_design_afterSampleFilters.tsv

Variables		Tissue		Age		Sex		Experiment		Group		Pregnancy		Plate			Medium
		Brain	Blood	Adult	Pup	F	M	Smoking	Nicotine	Ctrl	Expt	Yes	No	1	2	3	EB	Water
Tissue	Brain
	Blood
Age	Adult	39	23
	Pup	130	0
Sex	F	105	23	62	66
	M	64	0	0	64
Experiment	Smoking	109	23	44	88	88	44
	Nicotine	60	0	18	42	40	20
Group	Ctrl	87	11	29	69	62	36	68	30
	Expt	82	12	33	61	66	28	64	30
Pregnancy	Yes	16	14	30	0	30	0	27	3	14	16
	No	153	9	32	130	98	64	105	57	84	78
Plate	1	76	11	26	61	56	31	66	21	52	35	12	75
	2	77	12	29	60	60	29	66	23	40	49	16	73
	3	16	0	7	9	12	4	0	16	6	10	2	14
Medium	EB	0	23	23	0	23	0	23	0	11	12	14	9	11	12	0
	Water	169	0	39	130	105	64	109	60	87	82	16	153	76	77	16
