## Supplementary Tables for "Molecular impact of nicotine and smoking exposure on the developing and adult mouse brain": TableS06_DE_txs_brain_pup_nicotine.tsv

transcript_id	transcript_name	gencodeID	gene_Symbol	logFC	t	P.Value	adj.P.Val
ENSMUST00000185521.1	Phf3-202	ENSMUSG00000048874.15	Phf3	0.715949575	9.001473883	0.0000000004	0.000022446
ENSMUST00000029911.11	Pnisr-201	ENSMUSG00000028248.15	Pnisr	0.584236144	8.756666048	0.0000000008	0.000022446
ENSMUST00000212937.1	Ankrd11-207	ENSMUSG00000035569.17	Ankrd11	0.726666788	7.870310167	0.0000000076	0.000148195
ENSMUST00000015725.15	Bnip1-201	ENSMUSG00000024191.15	Bnip1	-0.256170925	-7.575086107	0.0000000166	0.000243809
ENSMUST00000108846.1	Galnt10-202	ENSMUSG00000020520.14	Galnt10	0.428491195	6.811987131	0.0000001326	0.001296807
ENSMUST00000227738.1	Angpt1-202	ENSMUSG00000022309.9	Angpt1	0.631542102	6.823566898	0.0000001284	0.001296807
ENSMUST00000102718.9	Ttc21b-201	ENSMUSG00000034848.17	Ttc21b	-0.305340386	-6.682450884	0.0000001897	0.001590931
ENSMUST00000124148.1	Bcl11a-205	ENSMUSG00000000861.15	Bcl11a	0.533567691	6.561787283	0.0000002654	0.001946830
ENSMUST00000199359.1	Trpc4-203	ENSMUSG00000027748.11	Trpc4	0.608289905	6.517041966	0.0000003006	0.001960365
ENSMUST00000065625.11	Trmt1l-201	ENSMUSG00000053286.11	Trmt1l	-0.427770556	-6.475501267	0.0000003376	0.001981205
ENSMUST00000099356.9	Arrdc3-201	ENSMUSG00000074794.10	Arrdc3	0.564395319	6.246287286	0.0000006416	0.003360289
ENSMUST00000227133.1	Scaf11-203	ENSMUSG00000033228.8	Scaf11	0.561806475	6.221961318	0.0000006870	0.003360289
ENSMUST00000112874.3	Nck1-201	ENSMUSG00000032475.15	Nck1	-0.278540644	-6.132594427	0.0000008836	0.003989321
ENSMUST00000120631.1	Gm14057-201	ENSMUSG00000089662.1	Gm14057	0.428434825	6.090201930	0.0000009958	0.004174823
ENSMUST00000110042.2	Sema4d-204	ENSMUSG00000021451.16	Sema4d	-0.341058307	-5.988985931	0.0000013254	0.005186207
ENSMUST00000068110.9	Pcdh7-201	ENSMUSG00000029108.14	Pcdh7	0.565608650	5.935360454	0.0000015426	0.005658732
ENSMUST00000105665.2	Thap3-202	ENSMUSG00000039759.10	Thap3	1.011233311	5.860360156	0.0000019078	0.006220818
ENSMUST00000217745.1	Dnajc14-202	ENSMUSG00000025354.5	Dnajc14	-0.224906256	-5.871248688	0.0000018498	0.006220818
ENSMUST00000123203.1	Scfd2-204	ENSMUSG00000062110.14	Scfd2	0.521599524	5.829099947	0.0000020847	0.006439717
ENSMUST00000047664.15	Arhgef4-201	ENSMUSG00000037509.21	Arhgef4	-0.217451140	-5.801699648	0.0000022532	0.006612323
ENSMUST00000128874.2	Tbc1d2b-202	ENSMUSG00000037410.13	Tbc1d2b	0.388330695	5.755525076	0.0000025688	0.007176925
ENSMUST00000144116.1	Klhl22-206	ENSMUSG00000022750.18	Klhl22	0.355778035	5.739276206	0.0000026901	0.007176925
ENSMUST00000106702.3	Gna13-202	ENSMUSG00000020611.14	Gna13	0.514703791	5.684365923	0.0000031445	0.008024275
ENSMUST00000132710.2	Frmd4a-206	ENSMUSG00000026657.17	Frmd4a	0.345442559	5.631714935	0.0000036524	0.008932121
ENSMUST00000034074.7	N4bp1-201	ENSMUSG00000031652.11	N4bp1	-0.237505024	-5.603550867	0.0000039572	0.008932997
ENSMUST00000160217.7	Atrip-204	ENSMUSG00000025646.9	Atrip	-0.634171663	-5.612526616	0.0000038574	0.008932997
ENSMUST00000123716.1	Slc16a11-203	ENSMUSG00000040938.16	Slc16a11	-0.743972237	-5.589390000	0.0000041199	0.008955934
ENSMUST00000184454.7	Inpp5b-208	ENSMUSG00000028894.18	Inpp5b	-0.948960801	-5.536725504	0.0000047864	0.009438549
ENSMUST00000169782.2	Ankrd10-202	ENSMUSG00000031508.14	Ankrd10	0.248053294	5.533952357	0.0000048244	0.009438549
ENSMUST00000151288.7	Slc45a4-207	ENSMUSG00000079020.9	Slc45a4	-0.250513272	-5.544891435	0.0000046764	0.009438549
ENSMUST00000201125.3	Abhd1-202	ENSMUSG00000006638.15	Abhd1	-0.568295563	-5.509132318	0.0000051778	0.009803216
ENSMUST00000159206.1	Rb1cc1-202	ENSMUSG00000025907.14	Rb1cc1	0.820885548	5.463473384	0.0000058972	0.010488575
ENSMUST00000145275.7	Mars1-205	ENSMUSG00000040354.14	Mars1	-0.681726473	-5.464953683	0.0000058724	0.010488575
ENSMUST00000117525.7	Lnx1-205	ENSMUSG00000029228.15	Lnx1	-0.446695764	-5.403173040	0.0000070031	0.011246025
ENSMUST00000107972.7	Zfp658-202	ENSMUSG00000056592.14	Zfp658	-0.427283848	-5.398874572	0.0000070895	0.011246025
ENSMUST00000046011.11	Nol10-201	ENSMUSG00000061458.9	Nol10	-0.276886309	-5.421315404	0.0000066501	0.011246025
ENSMUST00000115621.8	Rbm3-206	ENSMUSG00000031167.16	Rbm3	0.271593931	5.399412247	0.0000070786	0.011246025
ENSMUST00000148419.7	Idh3g-208	ENSMUSG00000002010.17	Idh3g	-0.515625498	-5.339766417	0.0000083910	0.012960357
ENSMUST00000147452.1	Mtf1-204	ENSMUSG00000028890.13	Mtf1	0.467584649	5.318125970	0.0000089252	0.013251983
ENSMUST00000171843.2	Jakmip3-203	ENSMUSG00000056856.13	Jakmip3	-0.267336291	-5.313979723	0.0000090314	0.013251983
ENSMUST00000191329.1	Phf3-214	ENSMUSG00000048874.15	Phf3	-0.309537904	-5.302889508	0.0000093216	0.013344263
ENSMUST00000218033.1	Gm47690-201	ENSMUSG00000112254.1	Gm47690	0.339335949	5.286012122	0.0000097814	0.013668984
ENSMUST00000147190.1	Cirbp-205	ENSMUSG00000045193.13	Cirbp	-0.589540194	-5.277717953	0.0000100155	0.013670735
ENSMUST00000080178.12	Pabpc4-202	ENSMUSG00000011257.19	Pabpc4	-0.275652192	-5.250288747	0.0000108306	0.014447347
ENSMUST00000090608.5	Harbi1-201	ENSMUSG00000027243.8	Harbi1	-0.268510711	-5.209679219	0.0000121609	0.014566505
ENSMUST00000029970.13	Slc35a1-201	ENSMUSG00000028293.14	Slc35a1	-0.200055671	-5.227713634	0.0000115511	0.014566505
ENSMUST00000033325.8	Swap70-201	ENSMUSG00000031015.8	Swap70	-0.185876403	-5.216242400	0.0000119353	0.014566505
ENSMUST00000084650.5	Gpr139-201	ENSMUSG00000066197.5	Gpr139	-0.340556110	-5.229936113	0.0000114781	0.014566505
ENSMUST00000138424.1	2410004I01Rik-201	ENSMUSG00000085338.1	2410004I01Rik	-0.401295260	-5.213045822	0.0000120447	0.014566505
ENSMUST00000133275.1	Osbpl6-206	ENSMUSG00000042359.18	Osbpl6	0.662698718	5.200203106	0.0000124941	0.014666327
ENSMUST00000230254.1	Tfcp2-206	ENSMUSG00000009733.9	Tfcp2	0.487663212	5.192351053	0.0000127771	0.014704458
ENSMUST00000039672.5	Mfsd9-201	ENSMUSG00000041945.12	Mfsd9	-0.327055607	-5.174492406	0.0000134449	0.015034431
ENSMUST00000238676.1	Gm21860-202	ENSMUSG00000095366.2	Gm21860	0.774737644	5.171086913	0.0000135761	0.015034431
ENSMUST00000147525.8	Trmt9b-203	ENSMUSG00000039620.17	Trmt9b	-0.297460301	-5.128666046	0.0000153224	0.015648275
ENSMUST00000110356.2	Srsf5-205	ENSMUSG00000021134.17	Srsf5	0.410097692	5.141852849	0.0000147568	0.015648275
ENSMUST00000171237.7	Cox16-209	ENSMUSG00000091803.7	Cox16	0.391741399	5.116851819	0.0000158476	0.015648275
ENSMUST00000163747.3	Ppp1r13b-202	ENSMUSG00000021285.15	Ppp1r13b	0.785847982	5.128836217	0.0000153150	0.015648275
ENSMUST00000151408.7	Rasgrf2-205	ENSMUSG00000021708.17	Rasgrf2	-0.254758644	-5.123817144	0.0000155358	0.015648275
ENSMUST00000146758.7	Tulp4-208	ENSMUSG00000034377.10	Tulp4	0.239779074	5.110250712	0.0000161488	0.015648275
ENSMUST00000236803.1	Ndfip1-207	ENSMUSG00000024425.4	Ndfip1	0.599779656	5.107771855	0.0000162633	0.015648275
ENSMUST00000208130.1	Frmpd3-203	ENSMUSG00000042425.18	Frmpd3	-0.207831206	-5.130020385	0.0000152634	0.015648275
ENSMUST00000174011.7	Mterf3-210	ENSMUSG00000021519.11	Mterf3	0.334882537	5.090518462	0.0000170836	0.016172426
ENSMUST00000129581.1	Ywhag-204	ENSMUSG00000051391.9	Ywhag	0.472666448	5.083253614	0.0000174413	0.016248914
ENSMUST00000236020.1	Paip2-206	ENSMUSG00000037058.16	Paip2	0.651154910	5.065550043	0.0000183444	0.016823284
ENSMUST00000209657.1	Gm7600-201	ENSMUSG00000109933.1	Gm7600	-0.365077795	-5.048834706	0.0000192400	0.016926706
ENSMUST00000023365.12	Bfar-201	ENSMUSG00000022684.15	Bfar	-0.166917475	-5.056433869	0.0000188276	0.016926706
ENSMUST00000050542.5	Epc1-202	ENSMUSG00000024240.13	Epc1	0.527993671	5.047335640	0.0000193224	0.016926706
ENSMUST00000099178.9	Cbfa2t2-202	ENSMUSG00000038533.15	Cbfa2t2	0.504761798	5.010264776	0.0000214764	0.017884298
ENSMUST00000118340.6	Rapgef2-202	ENSMUSG00000062232.14	Rapgef2	-0.547926762	-5.007694300	0.0000216344	0.017884298
ENSMUST00000222920.1	Ppm1a-206	ENSMUSG00000021096.11	Ppm1a	0.372589595	5.012913446	0.0000213149	0.017884298
ENSMUST00000015146.15	Efr3a-201	ENSMUSG00000015002.18	Efr3a	-0.301041739	-5.022489603	0.0000207408	0.017884298
ENSMUST00000058793.13	Poldip3-201	ENSMUSG00000041815.14	Poldip3	-0.198499229	-4.991586198	0.0000226509	0.018464546
ENSMUST00000193611.5	Srsf6-204	ENSMUSG00000016921.14	Srsf6	-0.422958053	-4.977167217	0.0000236011	0.018975623
ENSMUST00000110316.2	Galnt7-202	ENSMUSG00000031608.13	Galnt7	-0.276401562	-4.966843946	0.0000243058	0.019278091
ENSMUST00000020991.14	Dnmt3a-201	ENSMUSG00000020661.15	Dnmt3a	-0.280339838	-4.957408537	0.0000249682	0.019484185
ENSMUST00000110351.7	Srsf5-202	ENSMUSG00000021134.17	Srsf5	0.270847533	4.953753446	0.0000252296	0.019484185
ENSMUST00000113940.3	Spag16-202	ENSMUSG00000053153.14	Spag16	-0.370934659	-4.925513592	0.0000273433	0.020842345
ENSMUST00000186552.6	Clk1-213	ENSMUSG00000026034.17	Clk1	-0.820495829	-4.913003867	0.0000283352	0.020999465
ENSMUST00000027373.11	Ppm1f-201	ENSMUSG00000026181.13	Ppm1f	-0.181554322	-4.913148889	0.0000283235	0.020999465
ENSMUST00000231274.1	Fam120b-202	ENSMUSG00000014763.8	Fam120b	0.280507572	4.909458353	0.0000286228	0.020999465
ENSMUST00000107818.8	Ankrd40-203	ENSMUSG00000020864.13	Ankrd40	-0.213331130	-4.903441624	0.0000291175	0.021098678
ENSMUST00000035099.8	Gorasp1-201	ENSMUSG00000032513.8	Gorasp1	-0.170375376	-4.885825899	0.0000306154	0.021913527
ENSMUST00000089362.8	Senp7-203	ENSMUSG00000052917.15	Senp7	-0.303485114	-4.878235253	0.0000312843	0.022122502
ENSMUST00000129865.8	Cep350-202	ENSMUSG00000033671.18	Cep350	-0.436816362	-4.821348095	0.0000367825	0.023216074
ENSMUST00000197712.1	Mbd5-214	ENSMUSG00000036792.12	Mbd5	0.761561227	4.817552890	0.0000371818	0.023216074
ENSMUST00000124019.7	1110017D15Rik-205	ENSMUSG00000028441.12	1110017D15Rik	-0.668286890	-4.843686304	0.0000345173	0.023216074
ENSMUST00000146285.7	Sfpq-206	ENSMUSG00000028820.13	Sfpq	0.234586652	4.818779907	0.0000370522	0.023216074
ENSMUST00000151477.7	Tnrc18-201	ENSMUSG00000039477.16	Tnrc18	0.298127424	4.821373802	0.0000367798	0.023216074
ENSMUST00000204161.2	Gpr162-202	ENSMUSG00000038390.11	Gpr162	-0.424929477	-4.826310763	0.0000362668	0.023216074
ENSMUST00000045855.8	Hebp1-201	ENSMUSG00000042770.8	Hebp1	-0.395143423	-4.840453206	0.0000348363	0.023216074
ENSMUST00000054107.5	Kctd21-201	ENSMUSG00000044952.5	Kctd21	-0.372612434	-4.821884102	0.0000367264	0.023216074
ENSMUST00000215683.1	Dcun1d5-202	ENSMUSG00000032002.10	Dcun1d5	0.182722416	4.830030252	0.0000358850	0.023216074
ENSMUST00000068079.13	Zfp560-201	ENSMUSG00000045519.15	Zfp560	-0.258270270	-4.836383234	0.0000352421	0.023216074
ENSMUST00000059231.3	Frat2-201	ENSMUSG00000047604.3	Frat2	0.155115479	4.819217842	0.0000370061	0.023216074
ENSMUST00000037649.5	Rab3gap1-201	ENSMUSG00000036104.12	Rab3gap1	-0.221230477	-4.806780207	0.0000383388	0.023686544
ENSMUST00000023856.8	Msrb2-201	ENSMUSG00000023094.14	Msrb2	-0.317465813	-4.799262552	0.0000391674	0.023946398
ENSMUST00000003759.10	Ciao1-201	ENSMUSG00000003662.10	Ciao1	-0.249374303	-4.787442259	0.0000405064	0.024014582
ENSMUST00000208126.1	Samd4b-203	ENSMUSG00000109336.1	Samd4b	-0.348405201	-4.792427189	0.0000399363	0.024014582
ENSMUST00000034594.15	Il10ra-201	ENSMUSG00000032089.16	Il10ra	-0.458065771	-4.787951833	0.0000404478	0.024014582
ENSMUST00000142902.1	Alg1-203	ENSMUSG00000039427.14	Alg1	-0.543012200	-4.775850809	0.0000418637	0.024571053
ENSMUST00000108336.7	Zfp60-202	ENSMUSG00000037640.15	Zfp60	-0.251235161	-4.769725744	0.0000425990	0.024755105
ENSMUST00000030623.7	Sfpq-201	ENSMUSG00000028820.13	Sfpq	0.351574253	4.755572262	0.0000443478	0.024933461
ENSMUST00000186591.6	Nck1-203	ENSMUSG00000032475.15	Nck1	-0.360753073	-4.754090899	0.0000445349	0.024933461
ENSMUST00000218842.1	Thap2-202	ENSMUSG00000020137.5	Thap2	-0.419132938	-4.762986160	0.0000434230	0.024933461
ENSMUST00000025963.7	Noc3l-201	ENSMUSG00000024999.7	Noc3l	-0.209484569	-4.753535574	0.0000446052	0.024933461
ENSMUST00000028730.12	Mkks-201	ENSMUSG00000027274.16	Mkks	-0.213111953	-4.739448335	0.0000464270	0.025706996
ENSMUST00000046859.11	Foxn3-201	ENSMUSG00000033713.12	Foxn3	0.161973348	4.734195634	0.0000471251	0.025849656
ENSMUST00000046955.6	Wdr92-201	ENSMUSG00000078970.5	Wdr92	-0.239244334	-4.722700797	0.0000486893	0.026217636
ENSMUST00000121401.7	Simc1-202	ENSMUSG00000043183.18	Simc1	-0.240109965	-4.724507142	0.0000484401	0.026217636
ENSMUST00000041806.12	Psen1-201	ENSMUSG00000019969.14	Psen1	-0.181794051	-4.717974342	0.0000493474	0.026330410
ENSMUST00000051039.4	Senp8-201	ENSMUSG00000051705.13	Senp8	-0.760076675	-4.710925411	0.0000503452	0.026505517
ENSMUST00000115633.2	Dgcr8-202	ENSMUSG00000022718.12	Dgcr8	-0.390707789	-4.709295841	0.0000505787	0.026505517
ENSMUST00000031646.7	Rasl11a-201	ENSMUSG00000029641.8	Rasl11a	0.392286884	4.700505947	0.0000518570	0.026781693
ENSMUST00000177260.1	Trmt1-226	ENSMUSG00000001909.16	Trmt1	0.641386179	4.699411933	0.0000520184	0.026781693
ENSMUST00000221479.1	Srp54a-203	ENSMUSG00000073079.6	Srp54a	0.852679931	4.684251479	0.0000543060	0.027716348
ENSMUST00000110505.7	Hmgb1-203	ENSMUSG00000066551.12	Hmgb1	0.197867458	4.673694678	0.0000559576	0.028066169
ENSMUST00000058839.9	Klhl6-201	ENSMUSG00000043008.9	Klhl6	-0.277564335	-4.670757808	0.0000564259	0.028066169
ENSMUST00000156299.7	Idh3g-209	ENSMUSG00000002010.17	Idh3g	-0.710137006	-4.674642104	0.0000558074	0.028066169
ENSMUST00000021950.14	Dbn1-201	ENSMUSG00000034675.17	Dbn1	-0.417883578	-4.663378974	0.0000576198	0.028419134
ENSMUST00000127559.1	Slc2a4rg-ps-201	ENSMUSG00000085028.2	Slc2a4rg-ps	-0.372559501	-4.621660486	0.0000648564	0.029494564
ENSMUST00000087409.9	Zbtb46-202	ENSMUSG00000027583.13	Zbtb46	0.357260405	4.616362543	0.0000658377	0.029494564
ENSMUST00000029571.12	Sass6-201	ENSMUSG00000027959.14	Sass6	-0.230068018	-4.633363510	0.0000627399	0.029494564
ENSMUST00000078090.11	Mllt3-201	ENSMUSG00000028496.17	Mllt3	0.223898441	4.608289171	0.0000673614	0.029494564
ENSMUST00000085255.10	Cyfip1-202	ENSMUSG00000030447.15	Cyfip1	-0.234872093	-4.622778689	0.0000646511	0.029494564
ENSMUST00000032843.8	Tmem126b-201	ENSMUSG00000030614.8	Tmem126b	-0.206528733	-4.624062002	0.0000644164	0.029494564
ENSMUST00000054310.3	Coa4-201	ENSMUSG00000044881.7	Coa4	-0.473138411	-4.603183093	0.0000683431	0.029494564
ENSMUST00000212949.1	Ddx39-207	ENSMUSG00000005481.18	Ddx39	0.205697699	4.626008600	0.0000640619	0.029494564
ENSMUST00000172396.7	Ddx39-206	ENSMUSG00000005481.18	Ddx39	0.205697699	4.626008600	0.0000640619	0.029494564
ENSMUST00000215721.1	Septin7-209	ENSMUSG00000001833.17	Septin7	0.353571052	4.607579401	0.0000674970	0.029494564
ENSMUST00000005336.8	Senp3-201	ENSMUSG00000005204.12	Senp3	0.128350691	4.615909940	0.0000659222	0.029494564
ENSMUST00000190120.1	1700052K11Rik-201	ENSMUSG00000099681.1	1700052K11Rik	-0.242987904	-4.607372955	0.0000675365	0.029494564
ENSMUST00000161712.7	Alkbh1-207	ENSMUSG00000079036.10	Alkbh1	0.558833925	4.605495602	0.0000678967	0.029494564
ENSMUST00000224086.1	Nln-203	ENSMUSG00000021710.11	Nln	0.448245159	4.632957181	0.0000628122	0.029494564
ENSMUST00000228379.1	Slc25a30-205	ENSMUSG00000022003.7	Slc25a30	0.674944640	4.630752666	0.0000632061	0.029494564
ENSMUST00000174054.1	Ring1-203	ENSMUSG00000024325.8	Ring1	-0.357396970	-4.627599669	0.0000637736	0.029494564
ENSMUST00000133605.7	Vegfa-205	ENSMUSG00000023951.18	Vegfa	-0.382771772	-4.608454254	0.0000673299	0.029494564
ENSMUST00000203444.1	Bms1-202	ENSMUSG00000030138.8	Bms1	-0.768774952	-4.596650821	0.0000696197	0.029631302
ENSMUST00000162811.1	Cep68-204	ENSMUSG00000044066.14	Cep68	0.311670515	4.596397711	0.0000696696	0.029631302
ENSMUST00000114313.7	Cflar-205	ENSMUSG00000026031.15	Cflar	-0.294643357	-4.577358613	0.0000735297	0.029756088
ENSMUST00000081838.6	Zdhhc12-201	ENSMUSG00000015335.16	Zdhhc12	0.741453468	4.589722575	0.0000709995	0.029756088
ENSMUST00000036418.9	Ciart-201	ENSMUSG00000038550.10	Ciart	0.379432480	4.577384516	0.0000735243	0.029756088
ENSMUST00000094769.12	9930104L06Rik-201	ENSMUSG00000044730.17	9930104L06Rik	-0.235306668	-4.575016774	0.0000740189	0.029756088
ENSMUST00000041466.13	Zbed5-201	ENSMUSG00000034173.13	Zbed5	-0.210071584	-4.581353982	0.0000727024	0.029756088
ENSMUST00000130491.2	Cebpg-202	ENSMUSG00000056216.9	Cebpg	-0.276291454	-4.577194468	0.0000735638	0.029756088
ENSMUST00000139337.2	Gm12258-202	ENSMUSG00000072915.3	Gm12258	-0.258403359	-4.589702526	0.0000710036	0.029756088
ENSMUST00000036720.8	Fkbpl-201	ENSMUSG00000033739.8	Fkbpl	-0.241560040	-4.583320111	0.0000722987	0.029756088
ENSMUST00000124565.2	Ccpg1os-201	ENSMUSG00000086158.2	Ccpg1os	-0.326777519	-4.569823521	0.0000751152	0.029848477
ENSMUST00000010241.13	Nxf1-201	ENSMUSG00000010097.15	Nxf1	0.224025342	4.569116329	0.0000752658	0.029848477
ENSMUST00000137809.1	Frmd4a-207	ENSMUSG00000026657.17	Frmd4a	0.257804982	4.563761923	0.0000764153	0.029967237
ENSMUST00000171735.1	Nisch-221	ENSMUSG00000021910.15	Nisch	0.502440815	4.562971913	0.0000765864	0.029967237
ENSMUST00000004470.8	Utp20-201	ENSMUSG00000004356.8	Utp20	-0.243735182	-4.555554576	0.0000782112	0.030400341
ENSMUST00000190064.1	Rbis-205	ENSMUSG00000078784.8	Rbis	0.637568191	4.546915442	0.0000801468	0.030500296
ENSMUST00000148561.1	Pnisr-207	ENSMUSG00000028248.15	Pnisr	-0.602135130	-4.543027936	0.0000810332	0.030500296
ENSMUST00000021141.13	P2rx1-201	ENSMUSG00000020787.14	P2rx1	-0.305985483	-4.546563698	0.0000802266	0.030500296
ENSMUST00000225491.1	Nr1d2-204	ENSMUSG00000021775.11	Nr1d2	0.792606886	4.542881965	0.0000810667	0.030500296
ENSMUST00000038128.14	Tmem109-201	ENSMUSG00000034659.14	Tmem109	-0.157493616	-4.548693381	0.0000797446	0.030500296
ENSMUST00000052185.4	B3galt6-201	ENSMUSG00000050796.4	B3galt6	-0.185149552	-4.534890948	0.0000829201	0.030608987
ENSMUST00000113398.7	Epha5-202	ENSMUSG00000029245.16	Epha5	-0.359457387	-4.535836276	0.0000826987	0.030608987
ENSMUST00000222092.1	Gm47469-202	ENSMUSG00000113047.1	Gm47469	-0.508703373	-4.535342065	0.0000828144	0.030608987
ENSMUST00000151585.1	Rcn2-204	ENSMUSG00000032320.7	Rcn2	0.202534055	4.531149481	0.0000838022	0.030741283
ENSMUST00000195612.1	Zbtb18-212	ENSMUSG00000063659.11	Zbtb18	0.226752073	4.517474608	0.0000871063	0.031558823
ENSMUST00000110366.7	Zfp661-202	ENSMUSG00000034800.15	Zfp661	-0.204256881	-4.518880776	0.0000867607	0.031558823
ENSMUST00000020249.1	Dram1-201	ENSMUSG00000020057.2	Dram1	-0.489106889	-4.507671659	0.0000895539	0.032135456
ENSMUST00000021611.9	Pitrm1-201	ENSMUSG00000021193.10	Pitrm1	-0.228057259	-4.506728634	0.0000897929	0.032135456
ENSMUST00000059647.11	Rbm12-201	ENSMUSG00000089824.10	Rbm12	0.299159437	4.494705799	0.0000928961	0.032983018
ENSMUST00000219761.1	Ptprk-209	ENSMUSG00000019889.10	Ptprk	0.411274727	4.490459923	0.0000940171	0.032983018
ENSMUST00000103029.9	Rhbdf2-202	ENSMUSG00000020806.15	Rhbdf2	-0.312311682	-4.492543370	0.0000934654	0.032983018
ENSMUST00000119211.7	G2e3-202	ENSMUSG00000035293.13	G2e3	0.640996706	4.488987671	0.0000944090	0.032983018
ENSMUST00000114741.3	Pstpip2-201	ENSMUSG00000025429.9	Pstpip2	-0.322811593	-4.484781468	0.0000955374	0.033179751
ENSMUST00000211672.1	Nek1-209	ENSMUSG00000031644.19	Nek1	-0.518268073	-4.479214692	0.0000970514	0.033507285
ENSMUST00000129015.1	Ptprt-205	ENSMUSG00000053141.16	Ptprt	0.596214453	4.471227061	0.0000992654	0.033574177
ENSMUST00000144578.1	Zfp128-202	ENSMUSG00000060397.6	Zfp128	-0.249757368	-4.470272425	0.0000995333	0.033574177
ENSMUST00000073251.7	Ccdc177-201	ENSMUSG00000062961.7	Ccdc177	-0.194325086	-4.474510228	0.0000983494	0.033574177
ENSMUST00000044524.15	Dap-201	ENSMUSG00000039168.15	Dap	-0.204550108	-4.471287457	0.0000992484	0.033574177
ENSMUST00000110243.7	4930402H24Rik-202	ENSMUSG00000027309.18	4930402H24Rik	0.286878990	4.459796721	0.0001025207	0.033804766
ENSMUST00000036019.4	Fras1-201	ENSMUSG00000034687.8	Fras1	-0.236175145	-4.465627408	0.0001008472	0.033804766
ENSMUST00000020982.6	Klf11-201	ENSMUSG00000020653.12	Klf11	0.247754674	4.463114450	0.0001015651	0.033804766
ENSMUST00000230494.1	Ndufa6-205	ENSMUSG00000022450.6	Ndufa6	0.423418034	4.460455479	0.0001023303	0.033804766
ENSMUST00000149144.7	Zfand5-204	ENSMUSG00000024750.11	Zfand5	-0.666502011	-4.455942976	0.0001036419	0.033983540
ENSMUST00000174859.7	Scnm1-206	ENSMUSG00000092607.9	Scnm1	-0.485641080	-4.452166892	0.0001047522	0.034156796
ENSMUST00000040421.10	Coq5-201	ENSMUSG00000041733.10	Coq5	-0.174960441	-4.441772626	0.0001078698	0.034719236
ENSMUST00000211545.1	Oat-202	ENSMUSG00000030934.9	Oat	-0.764389847	-4.442254019	0.0001077234	0.034719236
ENSMUST00000115832.3	Dtna-202	ENSMUSG00000024302.16	Dtna	-0.200211937	-4.440519583	0.0001082518	0.034719236
ENSMUST00000115617.9	Rbm3-204	ENSMUSG00000031167.16	Rbm3	0.307160726	4.424468561	0.0001132646	0.036129546
ENSMUST00000102752.9	Homer1-204	ENSMUSG00000007617.18	Homer1	0.306613838	4.417074841	0.0001156502	0.036493856
ENSMUST00000237594.1	Chsy3-202	ENSMUSG00000058152.8	Chsy3	0.330723438	4.417795125	0.0001154156	0.036493856
ENSMUST00000124052.2	Trim27-202	ENSMUSG00000021326.13	Trim27	0.359982066	4.414364465	0.0001165371	0.036577073
ENSMUST00000216770.1	Dcun1d5-204	ENSMUSG00000032002.10	Dcun1d5	-0.582487529	-4.411651185	0.0001174317	0.036661804
ENSMUST00000087517.9	Dido1-202	ENSMUSG00000038914.15	Dido1	-0.309846287	-4.407830086	0.0001187031	0.036668632
ENSMUST00000094097.11	Tmem41b-201	ENSMUSG00000047554.14	Tmem41b	-0.251316573	-4.407880075	0.0001186864	0.036668632
ENSMUST00000181562.7	Gm3488-202	ENSMUSG00000095295.8	Gm3488	0.229901788	4.401058437	0.0001209897	0.036987855
ENSMUST00000060077.6	Cpox-201	ENSMUSG00000022742.6	Cpox	-0.255528794	-4.401037423	0.0001209969	0.036987855
ENSMUST00000111887.9	Ivns1abp-203	ENSMUSG00000023150.14	Ivns1abp	0.346288961	4.388864080	0.0001252177	0.037840872
ENSMUST00000072186.11	Strbp-202	ENSMUSG00000026915.16	Strbp	0.133979133	4.388235914	0.0001254394	0.037840872
ENSMUST00000125929.1	Ogdh-205	ENSMUSG00000020456.17	Ogdh	0.716339089	4.383814526	0.0001270109	0.037840872
ENSMUST00000170480.7	Gm3002-201	ENSMUSG00000096793.7	Gm3002	0.239349480	4.383981056	0.0001269514	0.037840872
ENSMUST00000025406.8	Srfbp1-201	ENSMUSG00000024528.8	Srfbp1	-0.186860718	-4.386544306	0.0001260384	0.037840872
ENSMUST00000111620.9	Cenpl-203	ENSMUSG00000026708.16	Cenpl	-0.387534853	-4.376099694	0.0001297997	0.038413771
ENSMUST00000194400.1	Rbm5-222	ENSMUSG00000032580.12	Rbm5	0.934627191	4.373108354	0.0001308973	0.038413771
ENSMUST00000075255.5	Zfp874a-202	ENSMUSG00000069206.14	Zfp874a	-0.323635182	-4.373325102	0.0001308175	0.038413771
ENSMUST00000049245.9	Rbmxl1-201	ENSMUSG00000037070.10	Rbmxl1	0.282771338	4.370540594	0.0001318467	0.038499897
ENSMUST00000099994.4	Ttc30a1-201	ENSMUSG00000075271.4	Ttc30a1	-0.233552246	-4.362928193	0.0001347016	0.039138806
ENSMUST00000201702.4	Syngap1-208	ENSMUSG00000067629.13	Syngap1	0.199515412	4.355685859	0.0001374743	0.039747669
ENSMUST00000195514.5	Ip6k2-211	ENSMUSG00000032599.12	Ip6k2	-0.269569950	-4.350380221	0.0001395412	0.040147507
ENSMUST00000126198.2	Fam78b-202	ENSMUSG00000060568.14	Fam78b	0.226470021	4.341735187	0.0001429750	0.040438518
ENSMUST00000127122.8	Fmnl2-204	ENSMUSG00000036053.17	Fmnl2	0.489685848	4.339678832	0.0001438040	0.040438518
ENSMUST00000057188.6	Cnr1-201	ENSMUSG00000044288.6	Cnr1	-0.266128561	-4.346008432	0.0001412674	0.040438518
ENSMUST00000072154.8	Pigh-201	ENSMUSG00000021120.11	Pigh	-0.228813698	-4.339200247	0.0001439976	0.040438518
ENSMUST00000035822.1	Calhm2-201	ENSMUSG00000033033.10	Calhm2	-0.242942944	-4.340193054	0.0001435962	0.040438518
ENSMUST00000111735.9	Tmem260-201	ENSMUSG00000036339.18	Tmem260	-0.232815697	-4.328579025	0.0001483613	0.041465562
ENSMUST00000020493.8	Pofut2-201	ENSMUSG00000020260.9	Pofut2	-0.175395176	-4.326633170	0.0001491747	0.041495324
ENSMUST00000197449.1	Rprd2-202	ENSMUSG00000028106.13	Rprd2	0.395050043	4.323979002	0.0001502914	0.041608751
ENSMUST00000114924.9	Celf2-204	ENSMUSG00000002107.18	Celf2	-0.626361803	-4.316034944	0.0001536833	0.042348040
ENSMUST00000094348.3	Ccdc190-201	ENSMUSG00000070532.5	Ccdc190	-0.368335721	-4.308919437	0.0001567854	0.042593229
ENSMUST00000035625.6	Cyp7b1-201	ENSMUSG00000039519.6	Cyp7b1	-0.260468509	-4.307654102	0.0001573435	0.042593229
ENSMUST00000193560.5	Ip6k2-206	ENSMUSG00000032599.12	Ip6k2	-0.340745579	-4.307354630	0.0001574759	0.042593229
ENSMUST00000151405.8	Lgals3-205	ENSMUSG00000050335.17	Lgals3	-0.571871289	-4.312284704	0.0001553106	0.042593229
ENSMUST00000061251.5	1500011B03Rik-201	ENSMUSG00000072694.8	1500011B03Rik	0.443610379	4.303676351	0.0001591107	0.042837997
ENSMUST00000176510.1	Xkr6-203	ENSMUSG00000035067.9	Xkr6	0.192391972	4.296411069	0.0001623891	0.043521023
ENSMUST00000002087.13	Pnck-201	ENSMUSG00000002012.13	Pnck	-0.390313886	-4.290283335	0.0001652060	0.044074695
ENSMUST00000023407.11	Riox2-201	ENSMUSG00000022724.15	Riox2	-0.252590429	-4.284748719	0.0001677915	0.044561938
ENSMUST00000022230.14	Srek1ip1-201	ENSMUSG00000021716.14	Srek1ip1	-0.201968712	-4.259332313	0.0001801868	0.047638312
ENSMUST00000150921.1	Uspl1-210	ENSMUSG00000041264.16	Uspl1	0.295847634	4.257520092	0.0001811043	0.047666170
ENSMUST00000153383.7	Txndc16-209	ENSMUSG00000021830.14	Txndc16	0.179362476	4.253780845	0.0001830120	0.047802008
ENSMUST00000233482.1	Tnfrsf21-202	ENSMUSG00000023915.5	Tnfrsf21	0.362950089	4.253318428	0.0001832493	0.047802008
ENSMUST00000164754.8	Arpp21-229	ENSMUSG00000032503.18	Arpp21	-1.170953984	-4.249691412	0.0001851211	0.048076594
ENSMUST00000122846.7	Crocc-204	ENSMUSG00000040860.16	Crocc	-0.429829291	-4.246404191	0.0001868337	0.048236964
ENSMUST00000140931.1	Tmem129-203	ENSMUSG00000019295.8	Tmem129	-0.344588515	-4.245357589	0.0001873823	0.048236964
ENSMUST00000201232.1	Uspl1-212	ENSMUSG00000041264.16	Uspl1	0.409605167	4.239361918	0.0001905555	0.048839626
ENSMUST00000206704.1	Kdm3a-211	ENSMUSG00000053470.13	Kdm3a	0.414574256	4.233557193	0.0001936781	0.049424125
ENSMUST00000191720.1	Gm38391-201	ENSMUSG00000103622.1	Gm38391	-0.297035975	-4.230589122	0.0001952942	0.049620782
ENSMUST00000074941.7	Zfp35-201	ENSMUSG00000063281.9	Zfp35	-0.212423744	-4.226654359	0.0001974571	0.049954087
