## Supplementary Tables for "Molecular impact of nicotine and smoking exposure on the developing and adult mouse brain": TableS14_DE_jxns_brain_pup_nicotine.tsv

jxn_ID	chr	start	end	strand	gencodeID	inGencode	inGencodeStart	inGencodeEnd	Class	isFusion	logFC	t	P.Value	adj.P.Val
chr4:21869614-21870351(+)	chr4	21,869,614	21,870,351	+	ENSMUSG00000028248.15	FALSE	FALSE	TRUE	AltStartEnd	FALSE	0.639615151	8.294178929	0.000000001	0.000163851
chr4:21870404-21871437(+)	chr4	21,870,404	21,871,437	+	ENSMUSG00000028248.15	FALSE	FALSE	TRUE	AltStartEnd	FALSE	0.591034853	7.945196294	0.000000003	0.000221084
chr13:80891641-80893369(+)	chr13	80,891,641	80,893,369	+	ENSMUSG00000074794.10	FALSE	FALSE	TRUE	AltStartEnd	FALSE	0.675137676	7.522662841	0.000000008	0.000325080
chr4:21862176-21865876(+)	chr4	21,862,176	21,865,876	+	ENSMUSG00000028248.15	FALSE	FALSE	TRUE	AltStartEnd	FALSE	0.530348748	7.494739038	0.000000009	0.000325080
chr4:21874671-21874912(+)	chr4	21,874,671	21,874,912	+	ENSMUSG00000028248.15	FALSE	FALSE	TRUE	AltStartEnd	FALSE	0.627342885	7.607606653	0.000000007	0.000325080
chr19:21276888-21276977(+)	chr19	21,276,888	21,276,977	+	ENSMUSG00000024750.11	FALSE	FALSE	TRUE	AltStartEnd	FALSE	2.314544031	7.042304131	0.000000035	0.000929274
chr9:57954616-57955059(+)	chr9	57,954,616	57,955,059	+	ENSMUSG00000038264.8	FALSE	FALSE	TRUE	AltStartEnd	FALSE	0.922453901	7.022629714	0.000000037	0.000929274
chr4:21859306-21860819(+)	chr4	21,859,306	21,860,819	+	ENSMUSG00000028248.15	FALSE	FALSE	TRUE	AltStartEnd	FALSE	0.479790908	6.967831855	0.000000043	0.000956400
chr9:108796395-108796540(+)	chr9	108,796,395	108,796,540	+	ENSMUSG00000032599.12	FALSE	FALSE	TRUE	AltStartEnd	FALSE	0.715891852	6.890060713	0.000000055	0.001070819
chr4:21860990-21861986(+)	chr4	21,860,990	21,861,986	+	ENSMUSG00000028248.15	FALSE	FALSE	TRUE	AltStartEnd	FALSE	0.487294411	6.825783338	0.000000066	0.001166704
chr13:80890789-80891061(+)	chr13	80,890,789	80,891,061	+	ENSMUSG00000074794.10	FALSE	FALSE	TRUE	AltStartEnd	FALSE	0.601372526	6.692145052	0.000000098	0.001579741
chr4:21848138-21854346(+)	chr4	21,848,138	21,854,346	+	ENSMUSG00000028248.15	FALSE	FALSE	TRUE	AltStartEnd	FALSE	0.462003127	6.321519378	0.000000299	0.004061422
chr4:21871607-21873585(+)	chr4	21,871,607	21,873,585	+	ENSMUSG00000028248.15	FALSE	FALSE	TRUE	AltStartEnd	FALSE	0.381698720	6.324191427	0.000000296	0.004061422
chr11:84854166-84854254(-)	chr11	84,854,166	84,854,254	-	ENSMUSG00000020530.14	FALSE	FALSE	TRUE	AltStartEnd	FALSE	0.779386085	6.193241588	0.000000440	0.005180607
chr13:80883928-80887405(+)	chr13	80,883,928	80,887,405	+	ENSMUSG00000074794.10	FALSE	FALSE	TRUE	AltStartEnd	FALSE	0.687776217	6.213499618	0.000000414	0.005180607
chr13:80890197-80890533(+)	chr13	80,890,197	80,890,533	+	ENSMUSG00000074794.10	FALSE	FALSE	TRUE	AltStartEnd	FALSE	0.618251916	6.125903997	0.000000539	0.005690358
chr13:80891223-80891487(+)	chr13	80,891,223	80,891,487	+	ENSMUSG00000074794.10	FALSE	FALSE	TRUE	AltStartEnd	FALSE	0.572577235	6.068464537	0.000000641	0.005690358
chr18:61569561-61575409(+)	chr18	61,569,561	61,575,409	+	ENSMUSG00000024576.14	FALSE	FALSE	TRUE	AltStartEnd	FALSE	0.192709160	6.078806968	0.000000621	0.005690358
chr3:62487064-62488129(-)	chr3	62,487,064	62,488,129	-	ENSMUSG00000027770.5	FALSE	FALSE	TRUE	AltStartEnd	FALSE	-0.250675823	-6.066850745	0.000000644	0.005690358
chr4:21866013-21869515(+)	chr4	21,866,013	21,869,515	+	ENSMUSG00000028248.15	FALSE	FALSE	TRUE	AltStartEnd	FALSE	0.471169106	6.106848189	0.000000571	0.005690358
chr2:155557628-155558590(+)	chr2	155,557,628	155,558,590	+	ENSMUSG00000027605.18	FALSE	FALSE	TRUE	AltStartEnd	FALSE	-0.394035987	-5.922309989	0.000000997	0.008389802
chr4:127027315-127027396(+)	chr4	127,027,315	127,027,396	+	ENSMUSG00000028820.13	FALSE	FALSE	TRUE	AltStartEnd	FALSE	0.388240550	5.903750882	0.000001055	0.008471073
chr8:86845040-86846814(-)	chr8	86,845,040	86,846,814	-	ENSMUSG00000031652.11	FALSE	FALSE	TRUE	AltStartEnd	FALSE	-0.444230740	-5.786152001	0.000001506	0.011568002
chr12:80949603-80949716(+)	chr12	80,949,603	80,949,716	+	ENSMUSG00000021134.17	FALSE	FALSE	TRUE	AltStartEnd	FALSE	0.279025715	5.764353729	0.000001609	0.011842645
chr4:127026885-127027267(+)	chr4	127,026,885	127,027,267	+	ENSMUSG00000028820.13	FALSE	FALSE	TRUE	AltStartEnd	FALSE	0.383902675	5.716283313	0.000001861	0.013151110
chr18:61578772-61580338(+)	chr18	61,578,772	61,580,338	+	ENSMUSG00000024576.14	FALSE	FALSE	TRUE	AltStartEnd	FALSE	0.129886829	5.688341405	0.000002025	0.013762430
chr5:138117919-138126453(+)	chr5	138,117,919	138,126,453	+	ENSMUSG00000037017.15	FALSE	FALSE	TRUE	AltStartEnd	FALSE	2.644728199	5.656879993	0.000002228	0.014578236
chr13:80889235-80890095(+)	chr13	80,889,235	80,890,095	+	ENSMUSG00000074794.10	FALSE	FALSE	TRUE	AltStartEnd	FALSE	0.599940187	5.607920720	0.000002584	0.015363279
chr17:26781175-26783444(+)	chr17	26,781,175	26,783,444	+	ENSMUSG00000024191.15	FALSE	FALSE	TRUE	AltStartEnd	FALSE	-0.364861269	-5.623019121	0.000002469	0.015363279
chr19:21276584-21276977(+)	chr19	21,276,584	21,276,977	+	ENSMUSG00000024750.11	FALSE	FALSE	TRUE	AltStartEnd	FALSE	-0.340668672	-5.597952517	0.000002664	0.015363279
chr4:127023003-127023266(+)	chr4	127,023,003	127,023,266	+	ENSMUSG00000028820.13	FALSE	FALSE	TRUE	AltStartEnd	FALSE	0.370954020	5.593979609	0.000002696	0.015363279
chr12:36124037-36129991(-)	chr12	36,124,037	36,129,991	-	ENSMUSG00000020547.5	FALSE	FALSE	TRUE	AltStartEnd	FALSE	0.175945608	5.563270347	0.000002959	0.015839653
chr5:129542131-129543213(+)	chr5	129,542,131	129,543,213	+	ENSMUSG00000029439.14	FALSE	FALSE	TRUE	AltStartEnd	FALSE	0.218461597	5.571846059	0.000002883	0.015839653
chr13:73496239-73499298(+)	chr13	73,496,239	73,499,298	+	ENSMUSG00000021608.15	FALSE	FALSE	TRUE	AltStartEnd	FALSE	0.220457407	5.535606755	0.000003217	0.016240391
chr7:126941562-126942146(+)	chr7	126,941,562	126,942,146	+	ENSMUSG00000030685.5	FALSE	FALSE	TRUE	AltStartEnd	FALSE	0.222250167	5.544671700	0.000003130	0.016240391
chr4:127026050-127026142(+)	chr4	127,026,050	127,026,142	+	ENSMUSG00000028820.13	FALSE	FALSE	TRUE	AltStartEnd	FALSE	0.376346658	5.509543724	0.000003482	0.017086736
chr14:46814987-46815598(-)	chr14	46,814,987	46,815,598	-	ENSMUSG00000062014.13	FALSE	TRUE	TRUE	ExonSkip	FALSE	-4.593504299	-5.474177562	0.000003876	0.018505275
chr12:80947593-80947795(+)	chr12	80,947,593	80,947,795	+	ENSMUSG00000021134.17	FALSE	FALSE	TRUE	AltStartEnd	FALSE	0.212669237	5.421128887	0.000004551	0.020585822
chr15:65865925-65866723(+)	chr15	65,865,925	65,866,723	+	ENSMUSG00000015002.18	FALSE	FALSE	TRUE	AltStartEnd	FALSE	-0.439600310	-5.427701848	0.000004461	0.020585822
chr9:108796571-108797206(+)	chr9	108,796,571	108,797,206	+	ENSMUSG00000032599.12	FALSE	FALSE	TRUE	AltStartEnd	FALSE	0.728048839	5.413268511	0.000004661	0.020585822
chr5:129541453-129542038(+)	chr5	129,541,453	129,542,038	+	ENSMUSG00000029439.14	FALSE	FALSE	TRUE	AltStartEnd	FALSE	0.210707053	5.383461492	0.000005101	0.021981073
chr10:30647650-30648444(-)	chr10	30,647,650	30,648,444	-	ENSMUSG00000039697.16	FALSE	FALSE	TRUE	AltStartEnd	FALSE	2.362897198	5.351119022	0.000005626	0.022533362
chr4:127023768-127025854(+)	chr4	127,023,768	127,025,854	+	ENSMUSG00000028820.13	FALSE	FALSE	TRUE	AltStartEnd	FALSE	0.353207550	5.344521339	0.000005740	0.022533362
chr5:106974019-106975484(+)	chr5	106,974,019	106,975,484	+	ENSMUSG00000029283.17	FALSE	FALSE	TRUE	AltStartEnd	FALSE	0.681275174	5.350295160	0.000005640	0.022533362
chr7:126941421-126941510(+)	chr7	126,941,421	126,941,510	+	ENSMUSG00000030685.5	FALSE	FALSE	TRUE	AltStartEnd	FALSE	0.192018438	5.360593880	0.000005467	0.022533362
chr13:80887486-80889088(+)	chr13	80,887,486	80,889,088	+	ENSMUSG00000074794.10	FALSE	FALSE	TRUE	AltStartEnd	FALSE	0.632129248	5.325025243	0.000006088	0.022745553
chr17:26783536-26786696(+)	chr17	26,783,536	26,786,696	+	ENSMUSG00000024191.15	FALSE	FALSE	TRUE	AltStartEnd	FALSE	-0.281970786	-5.320105229	0.000006180	0.022745553
chrX:57388858-57389418(-)	chrX	57,388,858	57,389,418	-	ENSMUSG00000031134.16	FALSE	FALSE	TRUE	AltStartEnd	FALSE	0.215102378	5.326549537	0.000006060	0.022745553
chr9:107749798-107750462(-)	chr9	107,749,798	107,750,462	-	ENSMUSG00000032580.12	FALSE	FALSE	TRUE	AltStartEnd	FALSE	0.958914639	5.310087954	0.000006370	0.022967263
chr11:101021181-101026677(+)	chr11	101,021,181	101,026,677	+	NA	FALSE	FALSE	FALSE	Novel	FALSE	0.665830343	5.276598913	0.000007049	0.024441956
chr4:149632173-149634670(+)	chr4	149,632,173	149,634,670	+	ENSMUSG00000039953.13	FALSE	FALSE	TRUE	AltStartEnd	FALSE	0.173492807	5.276303249	0.000007056	0.024441956
chr11:59768073-59769212(+)	chr11	59,768,073	59,769,212	+	ENSMUSG00000005417.17	FALSE	FALSE	TRUE	AltStartEnd	FALSE	0.146143622	5.220443142	0.000008355	0.024500192
chr12:80945797-80946575(+)	chr12	80,945,797	80,946,575	+	ENSMUSG00000021134.17	FALSE	FALSE	TRUE	AltStartEnd	FALSE	0.345896021	5.215052368	0.000008492	0.024500192
chr12:80946719-80947310(+)	chr12	80,946,719	80,947,310	+	ENSMUSG00000021134.17	FALSE	FALSE	TRUE	AltStartEnd	FALSE	0.240013013	5.233212854	0.000008038	0.024500192
chr12:81472350-81474586(-)	chr12	81,472,350	81,474,586	-	ENSMUSG00000021139.17	FALSE	FALSE	TRUE	AltStartEnd	FALSE	0.507389432	5.213352279	0.000008536	0.024500192
chr17:21020833-21025460(+)	chr17	21,020,833	21,025,460	+	ENSMUSG00000067942.6	FALSE	FALSE	TRUE	AltStartEnd	FALSE	-0.688993442	-5.253263294	0.000007565	0.024500192
chr19:8765030-8766796(+)	chr19	8,765,030	8,766,796	+	ENSMUSG00000010097.15	FALSE	FALSE	TRUE	AltStartEnd	FALSE	0.312300761	5.232379362	0.000008058	0.024500192
chr4:21857367-21859083(+)	chr4	21,857,367	21,859,083	+	ENSMUSG00000028248.15	FALSE	FALSE	TRUE	AltStartEnd	FALSE	0.450598791	5.205650453	0.000008737	0.024500192
chr4:155896167-155896566(+)	chr4	155,896,167	155,896,566	+	ENSMUSG00000029033.16	FALSE	FALSE	TRUE	AltStartEnd	FALSE	0.273698757	5.205757714	0.000008734	0.024500192
chr4:116618979-116622766(-)	chr4	116,618,979	116,622,766	-	ENSMUSG00000028693.15	FALSE	FALSE	TRUE	AltStartEnd	FALSE	0.203374500	5.220338436	0.000008357	0.024500192
chr5:24477872-24478009(+)	chr5	24,477,872	24,478,009	+	ENSMUSG00000023353.14	FALSE	FALSE	TRUE	AltStartEnd	FALSE	0.239179196	5.208854361	0.000008652	0.024500192
chr5:33732911-33733253(+)	chr5	33,732,911	33,733,253	+	ENSMUSG00000054252.18	FALSE	FALSE	TRUE	AltStartEnd	FALSE	-1.177490820	-5.257924308	0.000007459	0.024500192
chr7:128443945-128444280(-)	chr7	128,443,945	128,444,280	-	ENSMUSG00000030846.15	FALSE	FALSE	TRUE	AltStartEnd	FALSE	0.336230151	5.223067101	0.000008289	0.024500192
chr1:136159784-136160012(+)	chr1	136,159,784	136,160,012	+	ENSMUSG00000041642.18	FALSE	FALSE	TRUE	AltStartEnd	FALSE	0.224933810	5.189619320	0.000009171	0.024925463
chr7:113280801-113283256(+)	chr7	113,280,801	113,283,256	+	ENSMUSG00000055116.8	FALSE	FALSE	TRUE	AltStartEnd	FALSE	-0.550164889	-5.190357488	0.000009150	0.024925463
chr12:36119121-36120718(-)	chr12	36,119,121	36,120,718	-	ENSMUSG00000020547.5	FALSE	FALSE	TRUE	AltStartEnd	FALSE	0.201576200	5.176417136	0.000009544	0.025165821
chr19:3884584-3885859(+)	chr19	3,884,584	3,885,859	+	ENSMUSG00000024843.15	FALSE	FALSE	TRUE	AltStartEnd	FALSE	0.313071762	5.178130997	0.000009495	0.025165821
chr10:81180717-81180803(+)	chr10	81,180,717	81,180,803	+	ENSMUSG00000034994.10	FALSE	FALSE	TRUE	AltStartEnd	FALSE	4.861479561	5.145906072	0.000010466	0.025242786
chr14:76419008-76505248(+)	chr14	76,419,008	76,505,248	+	ENSMUSG00000022010.19	FALSE	FALSE	TRUE	AltStartEnd	FALSE	0.269717476	5.153553870	0.000010226	0.025242786
chr19:3887446-3889022(+)	chr19	3,887,446	3,889,022	+	ENSMUSG00000024843.15	FALSE	FALSE	TRUE	AltStartEnd	FALSE	0.342705468	5.157300096	0.000010111	0.025242786
chr2:28681300-28681911(+)	chr2	28,681,300	28,681,911	+	ENSMUSG00000026812.16	FALSE	FALSE	TRUE	AltStartEnd	FALSE	-0.430240579	-5.129360005	0.000011002	0.025242786
chr2:75858977-75861933(+)	chr2	75,858,977	75,861,933	+	ENSMUSG00000042410.16	FALSE	FALSE	TRUE	AltStartEnd	FALSE	-0.417738982	-5.131231925	0.000010940	0.025242786
chr5:24476988-24477068(+)	chr5	24,476,988	24,477,068	+	ENSMUSG00000023353.14	FALSE	FALSE	TRUE	AltStartEnd	FALSE	0.232851516	5.143984270	0.000010526	0.025242786
chr5:24487892-24492957(+)	chr5	24,487,892	24,492,957	+	ENSMUSG00000023353.14	FALSE	FALSE	TRUE	AltStartEnd	FALSE	0.193249919	5.131680759	0.000010925	0.025242786
chr7:27564773-27565646(+)	chr7	27,564,773	27,565,646	+	ENSMUSG00000049643.15	FALSE	FALSE	TRUE	AltStartEnd	FALSE	-0.317541973	-5.153821202	0.000010218	0.025242786
chr7:55900599-55904188(+)	chr7	55,900,599	55,904,188	+	ENSMUSG00000030447.15	FALSE	FALSE	TRUE	AltStartEnd	FALSE	-0.313535166	-5.129722889	0.000010990	0.025242786
chr7:111076392-111076695(-)	chr7	111,076,392	111,076,695	-	ENSMUSG00000005610.17	FALSE	FALSE	TRUE	AltStartEnd	FALSE	0.077878694	5.152966323	0.000010245	0.025242786
chr11:84854379-84858439(-)	chr11	84,854,379	84,858,439	-	ENSMUSG00000020530.14	FALSE	FALSE	TRUE	AltStartEnd	FALSE	0.700002572	5.117715731	0.000011396	0.025811006
chr12:80947864-80949094(+)	chr12	80,947,864	80,949,094	+	ENSMUSG00000021134.17	FALSE	FALSE	TRUE	AltStartEnd	FALSE	0.243612380	5.111085786	0.000011626	0.025999586
chr7:28351068-28352182(+)	chr7	28,351,068	28,352,182	+	NA	FALSE	FALSE	FALSE	Novel	FALSE	3.343802283	5.104602281	0.000011856	0.026182108
chr7:25229571-25229850(-)	chr7	25,229,571	25,229,850	-	ENSMUSG00000057177.12	FALSE	FALSE	TRUE	AltStartEnd	FALSE	0.139371321	5.099215938	0.000012050	0.026282787
chr4:21854444-21857179(+)	chr4	21,854,444	21,857,179	+	ENSMUSG00000028248.15	FALSE	FALSE	TRUE	AltStartEnd	FALSE	0.482543939	5.061782767	0.000013491	0.028689331
chrX:57390234-57391271(-)	chrX	57,390,234	57,391,271	-	ENSMUSG00000031134.16	FALSE	FALSE	TRUE	AltStartEnd	FALSE	0.248763621	5.062476344	0.000013463	0.028689331
chrY:1224545-1239710(-)	chrY	1,224,545	1,239,710	-	ENSMUSG00000068457.14	FALSE	FALSE	TRUE	AltStartEnd	FALSE	-0.941812397	-5.058131724	0.000013641	0.028689331
chr15:82350370-82354080(-)	chr15	82,350,370	82,354,080	-	ENSMUSG00000022450.6	FALSE	FALSE	TRUE	AltStartEnd	FALSE	0.445535457	5.050042983	0.000013978	0.028714254
chr7:30163227-30169658(-)	chr7	30,163,227	30,169,658	-	ENSMUSG00000037029.8	FALSE	FALSE	TRUE	AltStartEnd	FALSE	-0.453400150	-5.051764018	0.000013905	0.028714254
chr3:80777926-80801644(-)	chr3	80,777,926	80,801,644	-	ENSMUSG00000033981.14	FALSE	FALSE	TRUE	AltStartEnd	FALSE	1.531685103	5.038491330	0.000014473	0.029390486
chr11:84818692-84818836(-)	chr11	84,818,692	84,818,836	-	ENSMUSG00000018405.7	FALSE	FALSE	TRUE	AltStartEnd	FALSE	-0.792649516	-5.028045271	0.000014936	0.029534607
chr13:69627165-69627559(+)	chr13	69,627,165	69,627,559	+	ENSMUSG00000021595.18	FALSE	FALSE	TRUE	AltStartEnd	FALSE	0.200330986	5.032198002	0.000014750	0.029534607
chr19:3864758-3875734(+)	chr19	3,864,758	3,875,734	+	ENSMUSG00000024843.15	FALSE	FALSE	TRUE	AltStartEnd	FALSE	0.473681093	5.025625385	0.000015046	0.029534607
chr2:101691498-101694254(+)	chr2	101,691,498	101,694,254	+	ENSMUSG00000027164.8	FALSE	FALSE	TRUE	AltStartEnd	FALSE	0.455513241	5.017808128	0.000015404	0.029906587
chr11:101029257-101030409(+)	chr11	101,029,257	101,030,409	+	ENSMUSG00000019302.16	FALSE	FALSE	TRUE	AltStartEnd	FALSE	0.250301513	5.007548672	0.000015888	0.030070127
chr3:62485018-62487009(-)	chr3	62,485,018	62,487,009	-	ENSMUSG00000027770.5	FALSE	FALSE	TRUE	AltStartEnd	FALSE	-0.234116149	-5.004926830	0.000016014	0.030070127
chr3:95991547-95992137(-)	chr3	95,991,547	95,992,137	-	ENSMUSG00000015745.9	FALSE	FALSE	TRUE	AltStartEnd	FALSE	0.195613910	5.001284211	0.000016191	0.030070127
chr4:127023567-127023673(+)	chr4	127,023,567	127,023,673	+	ENSMUSG00000028820.13	FALSE	FALSE	TRUE	AltStartEnd	FALSE	0.388653082	4.995709168	0.000016465	0.030070127
chr5:143264141-143264292(-)	chr5	143,264,141	143,264,292	-	ENSMUSG00000046658.16	FALSE	FALSE	TRUE	AltStartEnd	FALSE	-0.363795618	-4.995975710	0.000016452	0.030070127
chr9:114627534-114629006(-)	chr9	114,627,534	114,629,006	-	ENSMUSG00000056167.8	FALSE	FALSE	TRUE	AltStartEnd	FALSE	0.340597616	4.994811520	0.000016510	0.030070127
chr10:7791593-7792507(-)	chr10	7,791,593	7,792,507	-	ENSMUSG00000040006.13	FALSE	FALSE	TRUE	AltStartEnd	FALSE	1.185090218	4.986862429	0.000016910	0.030484689
chr7:27342759-27343242(-)	chr7	27,342,759	27,343,242	-	ENSMUSG00000089832.8	FALSE	FALSE	TRUE	AltStartEnd	FALSE	0.383711206	4.980688151	0.000017228	0.030743274
chr4:125103030-125107516(+)	chr4	125,103,030	125,107,516	+	ENSMUSG00000028863.13	FALSE	FALSE	TRUE	AltStartEnd	FALSE	0.189068339	4.976187483	0.000017463	0.030800093
chr5:137296967-137297078(-)	chr5	137,296,967	137,297,078	-	ENSMUSG00000037364.12	FALSE	FALSE	TRUE	AltStartEnd	FALSE	0.227428698	4.973434617	0.000017608	0.030800093
chr14:49037781-49039354(-)	chr14	49,037,781	49,039,354	-	ENSMUSG00000061244.14	FALSE	FALSE	TRUE	AltStartEnd	FALSE	0.248220270	4.964215186	0.000018104	0.031052296
chr7:128444696-128444811(-)	chr7	128,444,696	128,444,811	-	ENSMUSG00000030846.15	FALSE	FALSE	TRUE	AltStartEnd	FALSE	0.257047612	4.964534994	0.000018086	0.031052296
chr19:21277757-21279624(+)	chr19	21,277,757	21,279,624	+	ENSMUSG00000024750.11	FALSE	FALSE	TRUE	AltStartEnd	FALSE	-0.191456681	-4.959455873	0.000018365	0.031153103
chr9:82884401-82884832(-)	chr9	82,884,401	82,884,832	-	ENSMUSG00000032253.13	FALSE	FALSE	TRUE	AltStartEnd	FALSE	1.633332879	4.956751428	0.000018515	0.031153103
chr5:24483432-24487788(+)	chr5	24,483,432	24,487,788	+	ENSMUSG00000023353.14	FALSE	FALSE	TRUE	AltStartEnd	FALSE	0.203486553	4.952250506	0.000018768	0.031280193
chr14:49039382-49042484(-)	chr14	49,039,382	49,042,484	-	ENSMUSG00000061244.14	FALSE	FALSE	TRUE	AltStartEnd	FALSE	0.261065010	4.947435740	0.000019042	0.031440243
chr4:127026226-127026768(+)	chr4	127,026,226	127,026,768	+	ENSMUSG00000028820.13	FALSE	FALSE	TRUE	AltStartEnd	FALSE	0.350945608	4.941189582	0.000019403	0.031740268
chr1:52199886-52207300(-)	chr1	52,199,886	52,207,300	-	ENSMUSG00000026103.14	FALSE	FALSE	TRUE	AltStartEnd	FALSE	0.292651007	4.937433286	0.000019624	0.031783549
chr5:134250024-134251865(-)	chr5	134,250,024	134,251,865	-	ENSMUSG00000060261.15	FALSE	FALSE	TRUE	AltStartEnd	FALSE	0.230901319	4.934639493	0.000019789	0.031783549
chr5:131466126-131472237(-)	chr5	131,466,126	131,472,237	-	ENSMUSG00000029673.17	FALSE	FALSE	TRUE	AltStartEnd	FALSE	0.968096389	4.921243908	0.000020603	0.032499800
chr8:31166437-31166522(-)	chr8	31,166,437	31,166,522	-	ENSMUSG00000031578.5	FALSE	FALSE	TRUE	AltStartEnd	FALSE	-0.395363689	-4.922841613	0.000020504	0.032499800
chrY:90752922-90754420(-)	chrY	90,752,922	90,754,420	-	ENSMUSG00000095366.2	FALSE	FALSE	TRUE	AltStartEnd	FALSE	1.092108549	4.911147320	0.000021239	0.033205472
chr11:101038297-101038689(+)	chr11	101,038,297	101,038,689	+	ENSMUSG00000019302.16	FALSE	FALSE	TRUE	AltStartEnd	FALSE	0.264812506	4.889081869	0.000022695	0.034866146
chr19:3875787-3884471(+)	chr19	3,875,787	3,884,471	+	ENSMUSG00000024843.15	FALSE	FALSE	TRUE	AltStartEnd	FALSE	0.360202735	4.891770234	0.000022513	0.034866146
chr1:151443325-151448253(+)	chr1	151,443,325	151,448,253	+	ENSMUSG00000053286.11	FALSE	FALSE	TRUE	AltStartEnd	FALSE	-0.504156676	-4.885693963	0.000022928	0.034880254
chr7:45811608-45812179(-)	chr7	45,811,608	45,812,179	-	ENSMUSG00000003269.17	FALSE	FALSE	TRUE	AltStartEnd	FALSE	0.163253763	4.883211044	0.000023100	0.034880254
chr12:36120783-36123934(-)	chr12	36,120,783	36,123,934	-	ENSMUSG00000020547.5	FALSE	FALSE	TRUE	AltStartEnd	FALSE	0.173133012	4.877861677	0.000023474	0.035145162
chr12:87440413-87441270(-)	chr12	87,440,413	87,441,270	-	ENSMUSG00000079036.10	FALSE	FALSE	TRUE	AltStartEnd	FALSE	1.014848055	4.859821856	0.000024781	0.036790826
chr1:164442450-164443194(-)	chr1	164,442,450	164,443,194	-	ENSMUSG00000026576.12	FALSE	FALSE	TRUE	AltStartEnd	FALSE	2.077152292	4.806579227	0.000029076	0.036974068
chr11:97678662-97678964(+)	chr11	97,678,662	97,678,964	+	ENSMUSG00000038437.11	FALSE	FALSE	TRUE	AltStartEnd	FALSE	0.341403493	4.811539077	0.000028646	0.036974068
chr11:101021181-101026680(+)	chr11	101,021,181	101,026,680	+	ENSMUSG00000019302.16	FALSE	FALSE	TRUE	AltStartEnd	FALSE	0.224317383	4.842686796	0.000026090	0.036974068
chr11:101049475-101055025(+)	chr11	101,049,475	101,055,025	+	ENSMUSG00000019302.16	FALSE	FALSE	TRUE	AltStartEnd	FALSE	0.272283064	4.831263318	0.000027000	0.036974068
chr11:109434052-109436562(+)	chr11	109,434,052	109,436,562	+	ENSMUSG00000020610.17	FALSE	FALSE	TRUE	AltStartEnd	FALSE	0.376797939	4.817513209	0.000028138	0.036974068
chr12:51363545-51363951(+)	chr12	51,363,545	51,363,951	+	ENSMUSG00000035293.13	FALSE	FALSE	TRUE	AltStartEnd	FALSE	1.470125430	4.843104276	0.000026057	0.036974068
chr13:73499356-73501355(+)	chr13	73,499,356	73,501,355	+	ENSMUSG00000021608.15	FALSE	FALSE	TRUE	AltStartEnd	FALSE	0.182649228	4.835025418	0.000026697	0.036974068
chr17:26953150-26954927(+)	chr17	26,953,150	26,954,927	+	ENSMUSG00000067629.13	FALSE	FALSE	TRUE	AltStartEnd	FALSE	0.276498455	4.839644490	0.000026329	0.036974068
chr18:60774685-60776400(-)	chr18	60,774,685	60,776,400	-	ENSMUSG00000024608.11	FALSE	FALSE	FALSE	Novel	FALSE	-1.011014492	-4.824308700	0.000027570	0.036974068
chr19:21279749-21280422(+)	chr19	21,279,749	21,280,422	+	ENSMUSG00000024750.11	FALSE	FALSE	TRUE	AltStartEnd	FALSE	-0.197772705	-4.817336043	0.000028153	0.036974068
chr2:28679117-28680022(+)	chr2	28,679,117	28,680,022	+	ENSMUSG00000026812.16	FALSE	FALSE	TRUE	AltStartEnd	FALSE	-0.410519260	-4.822701618	0.000027703	0.036974068
chr2:75862013-75866746(+)	chr2	75,862,013	75,866,746	+	ENSMUSG00000042410.16	FALSE	FALSE	TRUE	AltStartEnd	FALSE	-0.407528309	-4.815850327	0.000028278	0.036974068
chr2:37596843-37599120(-)	chr2	37,596,843	37,599,120	-	ENSMUSG00000026915.16	FALSE	FALSE	TRUE	AltStartEnd	FALSE	0.256899522	4.819183528	0.000027997	0.036974068
chr4:41245491-41251534(-)	chr4	41,245,491	41,251,534	-	ENSMUSG00000028433.14	FALSE	FALSE	TRUE	AltStartEnd	FALSE	-0.728400879	-4.828433723	0.000027230	0.036974068
chr4:87880147-88031523(-)	chr4	87,880,147	88,031,523	-	ENSMUSG00000028496.17	FALSE	FALSE	TRUE	AltStartEnd	FALSE	0.326964814	4.810265281	0.000028756	0.036974068
chr5:74623683-74627347(-)	chr5	74,623,683	74,627,347	-	ENSMUSG00000029228.15	FALSE	FALSE	TRUE	AltStartEnd	FALSE	-0.481189460	-4.854161551	0.000025206	0.036974068
chr7:126930801-126941332(+)	chr7	126,930,801	126,941,332	+	ENSMUSG00000030685.5	FALSE	FALSE	TRUE	AltStartEnd	FALSE	0.173396037	4.806412750	0.000029090	0.036974068
chr7:141314461-141314861(-)	chr7	141,314,461	141,314,861	-	ENSMUSG00000058886.9	FALSE	FALSE	TRUE	AltStartEnd	FALSE	0.217097436	4.841392929	0.000026191	0.036974068
chr8:83608541-83609813(+)	chr8	83,608,541	83,609,813	+	ENSMUSG00000005483.10	FALSE	FALSE	TRUE	AltStartEnd	FALSE	0.221805969	4.826732566	0.000027370	0.036974068
chr8:94295109-94296449(+)	chr8	94,295,109	94,296,449	+	ENSMUSG00000032939.14	FALSE	FALSE	TRUE	AltStartEnd	FALSE	0.299555500	4.832468584	0.000026903	0.036974068
chr4:83462552-83463594(-)	chr4	83,462,552	83,463,594	-	ENSMUSG00000028484.16	FALSE	FALSE	TRUE	AltStartEnd	FALSE	0.249312077	4.800457350	0.000029615	0.037371575
chr15:82290454-82290737(+)	chr15	82,290,454	82,290,737	+	ENSMUSG00000022456.18	FALSE	FALSE	TRUE	AltStartEnd	FALSE	0.134518050	4.785181727	0.000031003	0.038783389
chr5:24476719-24476903(+)	chr5	24,476,719	24,476,903	+	ENSMUSG00000023353.14	FALSE	FALSE	TRUE	AltStartEnd	FALSE	0.183646858	4.783359139	0.000031172	0.038783389
chr10:43395691-43413514(+)	chr10	43,395,691	43,413,514	+	ENSMUSG00000038240.13	FALSE	FALSE	TRUE	AltStartEnd	FALSE	-0.343107152	-4.777663633	0.000031709	0.039175282
chr1:52214556-52215564(-)	chr1	52,214,556	52,215,564	-	ENSMUSG00000026103.14	FALSE	FALSE	TRUE	AltStartEnd	FALSE	0.263016992	4.755355480	0.000033901	0.041487176
chr3:152374788-152374914(+)	chr3	152,374,788	152,374,914	+	ENSMUSG00000025437.15	FALSE	FALSE	TRUE	AltStartEnd	FALSE	0.251387421	4.751595278	0.000034285	0.041487176
chr7:125866482-125867602(+)	chr7	125,866,482	125,867,602	+	ENSMUSG00000032743.15	FALSE	FALSE	TRUE	AltStartEnd	FALSE	0.462570101	4.751811660	0.000034263	0.041487176
chr13:73494913-73496179(+)	chr13	73,494,913	73,496,179	+	ENSMUSG00000021608.15	FALSE	FALSE	TRUE	AltStartEnd	FALSE	0.222063287	4.733823138	0.000036159	0.042554652
chr14:54897271-54898016(+)	chr14	54,897,271	54,898,016	+	ENSMUSG00000092232.1	FALSE	FALSE	TRUE	AltStartEnd	FALSE	0.264098972	4.728237005	0.000036768	0.042554652
chr15:65853132-65853530(+)	chr15	65,853,132	65,853,530	+	ENSMUSG00000015002.18	FALSE	FALSE	TRUE	AltStartEnd	FALSE	-0.437594297	-4.740679628	0.000035424	0.042554652
chr15:82283186-82283676(+)	chr15	82,283,186	82,283,676	+	ENSMUSG00000022456.18	FALSE	FALSE	TRUE	AltStartEnd	FALSE	0.113455790	4.730487200	0.000036522	0.042554652
chr15:82286531-82289194(+)	chr15	82,286,531	82,289,194	+	ENSMUSG00000022456.18	FALSE	FALSE	TRUE	AltStartEnd	FALSE	0.111423847	4.728408203	0.000036749	0.042554652
chr2:165294322-165295013(-)	chr2	165,294,322	165,295,013	-	ENSMUSG00000017670.16	FALSE	FALSE	TRUE	AltStartEnd	FALSE	0.262207489	4.736846851	0.000035833	0.042554652
chr8:8681947-8683747(-)	chr8	8,681,947	8,683,747	-	ENSMUSG00000040459.11	FALSE	FALSE	TRUE	AltStartEnd	FALSE	0.901199973	4.727466172	0.000036853	0.042554652
chr17:32360756-32361460(-)	chr17	32,360,756	32,361,460	-	ENSMUSG00000024050.18	FALSE	FALSE	TRUE	AltStartEnd	FALSE	1.677907068	4.707517862	0.000039120	0.043259245
chr2:25060883-25061088(+)	chr2	25,060,883	25,061,088	+	NA	FALSE	FALSE	FALSE	Novel	FALSE	2.575339410	4.707023505	0.000039177	0.043259245
chr4:151983351-151985668(-)	chr4	151,983,351	151,985,668	-	ENSMUSG00000039759.10	FALSE	FALSE	TRUE	AltStartEnd	FALSE	1.192505104	4.717156168	0.000038008	0.043259245
chr5:110799155-110809004(-)	chr5	110,799,155	110,809,004	-	ENSMUSG00000029512.11	FALSE	FALSE	TRUE	AltStartEnd	FALSE	0.208105772	4.714857711	0.000038270	0.043259245
chr5:137297231-137297339(-)	chr5	137,297,231	137,297,339	-	ENSMUSG00000037364.12	FALSE	FALSE	TRUE	AltStartEnd	FALSE	0.250426294	4.712481237	0.000038543	0.043259245
chr7:127530358-127530439(+)	chr7	127,530,358	127,530,439	+	ENSMUSG00000053877.12	FALSE	FALSE	TRUE	AltStartEnd	FALSE	-0.378376334	-4.707334515	0.000039141	0.043259245
chrX:71558206-71558432(+)	chrX	71,558,206	71,558,432	+	ENSMUSG00000015217.11	FALSE	FALSE	TRUE	AltStartEnd	FALSE	0.140231234	4.714445880	0.000038317	0.043259245
chr1:86071686-86071826(+)	chr1	86,071,686	86,071,826	+	ENSMUSG00000026229.17	FALSE	FALSE	TRUE	AltStartEnd	FALSE	0.244710832	4.704418917	0.000039484	0.043326725
chr5:135852310-135852390(+)	chr5	135,852,310	135,852,390	+	ENSMUSG00000039860.19	FALSE	FALSE	TRUE	AltStartEnd	FALSE	0.501100338	4.699234472	0.000040101	0.043732006
chr18:16624952-16627567(-)	chr18	16,624,952	16,627,567	-	ENSMUSG00000024304.14	FALSE	FALSE	TRUE	AltStartEnd	FALSE	0.160120330	4.694708860	0.000040647	0.044055788
chr13:49705884-49706678(+)	chr13	49,705,884	49,706,678	+	ENSMUSG00000037851.13	FALSE	FALSE	TRUE	AltStartEnd	FALSE	-0.460536028	-4.690166017	0.000041203	0.044116832
chr2:69068756-69071331(+)	chr2	69,068,756	69,071,331	+	ENSMUSG00000027035.10	FALSE	FALSE	TRUE	AltStartEnd	FALSE	-0.370245421	-4.691915035	0.000040988	0.044116832
chr13:73503094-73505501(+)	chr13	73,503,094	73,505,501	+	ENSMUSG00000021608.15	FALSE	FALSE	TRUE	AltStartEnd	FALSE	0.175053077	4.682940399	0.000042102	0.044808347
chr10:60358266-60358943(+)	chr10	60,358,266	60,358,943	+	ENSMUSG00000020101.14	FALSE	FALSE	TRUE	AltStartEnd	FALSE	-1.092962071	-4.677176745	0.000042834	0.045313757
chr13:70601235-70602178(-)	chr13	70,601,235	70,602,178	-	ENSMUSG00000034525.7	FALSE	FALSE	TRUE	AltStartEnd	FALSE	0.263192987	4.673154120	0.000043351	0.045439076
chr7:45812297-45812846(-)	chr7	45,812,297	45,812,846	-	ENSMUSG00000003269.17	FALSE	FALSE	TRUE	AltStartEnd	FALSE	0.165627984	4.672267488	0.000043466	0.045439076
chr7:109705030-109707397(+)	chr7	109,705,030	109,707,397	+	ENSMUSG00000031023.5	FALSE	FALSE	TRUE	AltStartEnd	FALSE	-0.426776572	-4.669317092	0.000043851	0.045571659
chr11:57806165-57808023(+)	chr11	57,806,165	57,808,023	+	ENSMUSG00000020519.5	FALSE	FALSE	TRUE	AltStartEnd	FALSE	0.234657411	4.659590841	0.000045144	0.045846234
chr12:36107641-36109704(-)	chr12	36,107,641	36,109,704	-	ENSMUSG00000020547.5	FALSE	FALSE	TRUE	AltStartEnd	FALSE	0.169860009	4.662281017	0.000044782	0.045846234
chr5:24452533-24476377(+)	chr5	24,452,533	24,476,377	+	ENSMUSG00000023353.14	FALSE	FALSE	TRUE	AltStartEnd	FALSE	0.184771248	4.661708305	0.000044859	0.045846234
chrX:8144678-8144954(-)	chrX	8,144,678	8,144,954	-	ENSMUSG00000031167.16	FALSE	FALSE	TRUE	AltStartEnd	FALSE	0.217202823	4.659518428	0.000045153	0.045846234
chr11:101011936-101018563(+)	chr11	101,011,936	101,018,563	+	ENSMUSG00000019302.16	FALSE	FALSE	TRUE	AltStartEnd	FALSE	0.284508458	4.644514259	0.000047222	0.047672450
chr15:65861742-65865877(+)	chr15	65,861,742	65,865,877	+	ENSMUSG00000015002.18	FALSE	FALSE	TRUE	AltStartEnd	FALSE	-0.395332948	-4.641786242	0.000047608	0.047709830
chr5:134625604-134627587(-)	chr5	134,625,604	134,627,587	-	ENSMUSG00000040731.13	FALSE	FALSE	TRUE	AltStartEnd	FALSE	0.113518138	4.640443729	0.000047799	0.047709830
chr18:77778897-77779078(+)	chr18	77,778,897	77,779,078	+	ENSMUSG00000025428.15	FALSE	FALSE	TRUE	AltStartEnd	FALSE	0.101962266	4.636217566	0.000048406	0.047746071
chr3:95291543-95292124(+)	chr3	95,291,543	95,292,124	+	ENSMUSG00000038712.16	FALSE	FALSE	TRUE	AltStartEnd	FALSE	0.316565659	4.637732567	0.000048187	0.047746071
chr4:127032804-127035807(+)	chr4	127,032,804	127,035,807	+	ENSMUSG00000028820.13	FALSE	FALSE	TRUE	AltStartEnd	FALSE	1.111961966	4.633948390	0.000048734	0.047746071
chr4:130011950-130012275(+)	chr4	130,011,950	130,012,275	+	ENSMUSG00000028782.14	FALSE	FALSE	TRUE	AltStartEnd	FALSE	0.169778723	4.632699335	0.000048916	0.047746071
chr18:35600116-35610870(+)	chr18	35,600,116	35,610,870	+	ENSMUSG00000037058.16	FALSE	FALSE	TRUE	AltStartEnd	FALSE	0.735134464	4.630683537	0.000049211	0.047770129
chr12:24655775-24660182(+)	chr12	24,655,775	24,660,182	+	ENSMUSG00000020653.12	FALSE	FALSE	TRUE	AltStartEnd	FALSE	0.411222281	4.628393209	0.000049549	0.047834777
chr2:94333051-94342626(-)	chr2	94,333,051	94,342,626	-	ENSMUSG00000027194.16	FALSE	FALSE	TRUE	AltStartEnd	FALSE	-0.484358878	-4.618603195	0.000051017	0.048719521
chr9:82881738-82884354(-)	chr9	82,881,738	82,884,354	-	NA	FALSE	FALSE	FALSE	Novel	FALSE	1.570613161	4.619747563	0.000050843	0.048719521
chr11:6403954-6404039(+)	chr11	6,403,954	6,404,039	+	ENSMUSG00000041164.15	FALSE	FALSE	TRUE	AltStartEnd	FALSE	0.198325583	4.616211717	0.000051382	0.048804349
chr2:29735879-29735983(+)	chr2	29,735,879	29,735,983	+	ENSMUSG00000039844.20	FALSE	FALSE	TRUE	AltStartEnd	FALSE	0.193145386	4.613629823	0.000051779	0.048918470
chr1:136147867-136148206(+)	chr1	136,147,867	136,148,206	+	ENSMUSG00000041642.18	FALSE	FALSE	TRUE	AltStartEnd	FALSE	0.214669618	4.607197091	0.000052781	0.048988995
chr1:184900852-184905402(-)	chr1	184,900,852	184,905,402	-	ENSMUSG00000026620.11	FALSE	FALSE	TRUE	AltStartEnd	FALSE	0.224012586	4.606548627	0.000052883	0.048988995
chr10:5031857-5032916(-)	chr10	5,031,857	5,032,916	-	ENSMUSG00000096054.3	FALSE	FALSE	TRUE	AltStartEnd	FALSE	-0.384360777	-4.603409671	0.000053380	0.048988995
chr19:10872148-10872586(-)	chr19	10,872,148	10,872,586	-	ENSMUSG00000034659.14	FALSE	FALSE	TRUE	AltStartEnd	FALSE	-0.291261119	-4.602944387	0.000053454	0.048988995
chr7:84268027-84268838(-)	chr7	84,268,027	84,268,838	-	ENSMUSG00000015709.9	FALSE	FALSE	TRUE	AltStartEnd	FALSE	0.176868628	4.602550856	0.000053517	0.048988995
chr9:107756991-107760321(-)	chr9	107,756,991	107,760,321	-	ENSMUSG00000032580.12	FALSE	FALSE	TRUE	AltStartEnd	FALSE	0.551863006	4.604364496	0.000053229	0.048988995
chr11:59743826-59744751(+)	chr11	59,743,826	59,744,751	+	ENSMUSG00000005417.17	FALSE	FALSE	TRUE	AltStartEnd	FALSE	0.175827162	4.596663691	0.000054464	0.049344597
chr2:37635567-37640850(-)	chr2	37,635,567	37,640,850	-	ENSMUSG00000026915.16	FALSE	FALSE	TRUE	AltStartEnd	FALSE	0.210298354	4.597986046	0.000054250	0.049344597
chr1:164441640-164442292(-)	chr1	164,441,640	164,442,292	-	NA	FALSE	FALSE	FALSE	Novel	FALSE	1.498116270	4.589921003	0.000055569	0.049789841
chr10:4418630-4422081(-)	chr10	4,418,630	4,422,081	-	ENSMUSG00000019763.11	FALSE	FALSE	TRUE	AltStartEnd	FALSE	-0.503047801	-4.579988291	0.000057238	0.049789841
chr10:128560981-128562826(-)	chr10	128,560,981	128,562,826	-	ENSMUSG00000025364.13	FALSE	FALSE	TRUE	AltStartEnd	FALSE	0.137244923	4.581957717	0.000056903	0.049789841
chr11:59662947-59696125(+)	chr11	59,662,947	59,696,125	+	ENSMUSG00000005417.17	FALSE	FALSE	TRUE	AltStartEnd	FALSE	0.217938561	4.583770631	0.000056597	0.049789841
chr2:180025311-180026634(+)	chr2	180,025,311	180,026,634	+	ENSMUSG00000039108.14	FALSE	FALSE	TRUE	AltStartEnd	FALSE	0.211528309	4.583710366	0.000056607	0.049789841
chr4:116622813-116627331(-)	chr4	116,622,813	116,627,331	-	ENSMUSG00000028693.15	FALSE	FALSE	TRUE	AltStartEnd	FALSE	0.219606781	4.577568949	0.000057651	0.049789841
chr5:149048912-149049726(-)	chr5	149,048,912	149,049,726	-	ENSMUSG00000066551.12	FALSE	FALSE	TRUE	AltStartEnd	FALSE	0.184334660	4.578515699	0.000057489	0.049789841
chr7:4830907-4831672(-)	chr7	4,830,907	4,831,672	-	ENSMUSG00000053550.13	FALSE	FALSE	TRUE	AltStartEnd	FALSE	0.463202035	4.588390503	0.000055823	0.049789841
chr7:45810965-45811528(-)	chr7	45,810,965	45,811,528	-	ENSMUSG00000003269.17	FALSE	FALSE	TRUE	AltStartEnd	FALSE	0.176568239	4.576855889	0.000057774	0.049789841
chr7:128444403-128444612(-)	chr7	128,444,403	128,444,612	-	ENSMUSG00000030846.15	FALSE	FALSE	TRUE	AltStartEnd	FALSE	0.239735187	4.578600737	0.000057475	0.049789841
