## Supplementary Tables for "Molecular impact of nicotine and smoking exposure on the developing and adult mouse brain": TableS17_TUD_human_genes_vs_mouseDEGs.tsv

Gene	DE_condition	GWAS_metaAnalysis_Group
Fam168a	Nic	TUD_multi_UKBB
Jazf1	Nic	TUD_multi_UKBB
Trim35	Nic	TUD_multi_UKBB
Abhd12	Smo	TUD_multi_UKBB
Cdca7	Smo	TUD_multi_UKBB
Drd2	Smo	TUD_multi_UKBB
Fam163b	Smo	TUD_multi_UKBB
Fmnl3	Smo	TUD_multi_UKBB
Ggact	Smo	TUD_multi_UKBB
Itih3	Smo	TUD_multi_UKBB
Jazf1	Smo	TUD_multi_UKBB
Kif26a	Smo	TUD_multi_UKBB
Mtmr2	Smo	TUD_multi_UKBB
Nrxn3	Smo	TUD_multi_UKBB
Oprd1	Smo	TUD_multi_UKBB
Rab27b	Smo	TUD_multi_UKBB
Ranbp17	Smo	TUD_multi_UKBB
Rora	Smo	TUD_multi_UKBB
Sh3d19	Smo	TUD_multi_UKBB
Six3	Smo	TUD_multi_UKBB
Sorl1	Smo	TUD_multi_UKBB
Zbtb16	Smo	TUD_multi_UKBB
Fam168a	Nic	TUD_EUR_UKBB
Phf21a	Nic	TUD_EUR_UKBB
Spats2	Nic	TUD_EUR_UKBB
Abhd12	Smo	TUD_EUR_UKBB
Chrna3	Smo	TUD_EUR_UKBB
Drd2	Smo	TUD_EUR_UKBB
Fam163b	Smo	TUD_EUR_UKBB
Itih3	Smo	TUD_EUR_UKBB
Kif26a	Smo	TUD_EUR_UKBB
Mtmr2	Smo	TUD_EUR_UKBB
Phactr4	Smo	TUD_EUR_UKBB
Ranbp17	Smo	TUD_EUR_UKBB
Cep57	Nic	TUD_EUR_MAGMA
Ip6k1	Nic	TUD_EUR_MAGMA
Trim35	Nic	TUD_EUR_MAGMA
Uba7	Nic	TUD_EUR_MAGMA
Usp4	Nic	TUD_EUR_MAGMA
Vrk2	Nic	TUD_EUR_MAGMA
Abhd12	Smo	TUD_EUR_MAGMA
Apeh	Smo	TUD_EUR_MAGMA
Arih2	Smo	TUD_EUR_MAGMA
Camkv	Smo	TUD_EUR_MAGMA
Cds1	Smo	TUD_EUR_MAGMA
Cep57	Smo	TUD_EUR_MAGMA
Chrna3	Smo	TUD_EUR_MAGMA
Dalrd3	Smo	TUD_EUR_MAGMA
Fam76b	Smo	TUD_EUR_MAGMA
Fndc5	Smo	TUD_EUR_MAGMA
Glt8d1	Smo	TUD_EUR_MAGMA
Ip6k1	Smo	TUD_EUR_MAGMA
Mcrs1	Smo	TUD_EUR_MAGMA
Mon1a	Smo	TUD_EUR_MAGMA
Mtmr2	Smo	TUD_EUR_MAGMA
Nicn1	Smo	TUD_EUR_MAGMA
Oprd1	Smo	TUD_EUR_MAGMA
P4htm	Smo	TUD_EUR_MAGMA
Phactr4	Smo	TUD_EUR_MAGMA
Ptprf	Smo	TUD_EUR_MAGMA
Rabepk	Smo	TUD_EUR_MAGMA
Rbm5	Smo	TUD_EUR_MAGMA
Rnf123	Smo	TUD_EUR_MAGMA
Sema3f	Smo	TUD_EUR_MAGMA
Tcta	Smo	TUD_EUR_MAGMA
Uba7	Smo	TUD_EUR_MAGMA
Zgpat	Smo	TUD_EUR_MAGMA
Ccdc82	Nic	TUD_EUR_H_MAGMA
Cep57	Nic	TUD_EUR_H_MAGMA
Dido1	Nic	TUD_EUR_H_MAGMA
Ip6k1	Nic	TUD_EUR_H_MAGMA
Lrrn2	Nic	TUD_EUR_H_MAGMA
Maml2	Nic	TUD_EUR_H_MAGMA
Map4	Nic	TUD_EUR_H_MAGMA
Marchf9	Nic	TUD_EUR_H_MAGMA
Marcksl1	Nic	TUD_EUR_H_MAGMA
Mfsd9	Nic	TUD_EUR_H_MAGMA
Nr6a1	Nic	TUD_EUR_H_MAGMA
Stx12	Nic	TUD_EUR_H_MAGMA
Trim35	Nic	TUD_EUR_H_MAGMA
Uqcrc1	Nic	TUD_EUR_H_MAGMA
Usp4	Nic	TUD_EUR_H_MAGMA
Vrk2	Nic	TUD_EUR_H_MAGMA
Abhd12	Smo	TUD_EUR_H_MAGMA
Adamtsl2	Smo	TUD_EUR_H_MAGMA
Apeh	Smo	TUD_EUR_H_MAGMA
Arih2	Smo	TUD_EUR_H_MAGMA
Arpc5l	Smo	TUD_EUR_H_MAGMA
Azin2	Smo	TUD_EUR_H_MAGMA
Camkv	Smo	TUD_EUR_H_MAGMA
Cds1	Smo	TUD_EUR_H_MAGMA
Celsr3	Smo	TUD_EUR_H_MAGMA
Cep57	Smo	TUD_EUR_H_MAGMA
Chrna3	Smo	TUD_EUR_H_MAGMA
Coq8a	Smo	TUD_EUR_H_MAGMA
Cry2	Smo	TUD_EUR_H_MAGMA
Dalrd3	Smo	TUD_EUR_H_MAGMA
Drd2	Smo	TUD_EUR_H_MAGMA
Fam163b	Smo	TUD_EUR_H_MAGMA
Fam76b	Smo	TUD_EUR_H_MAGMA
Fndc5	Smo	TUD_EUR_H_MAGMA
Gbe1	Smo	TUD_EUR_H_MAGMA
Impdh2	Smo	TUD_EUR_H_MAGMA
Ip6k1	Smo	TUD_EUR_H_MAGMA
Lrrn2	Smo	TUD_EUR_H_MAGMA
Map4	Smo	TUD_EUR_H_MAGMA
Marchf9	Smo	TUD_EUR_H_MAGMA
Mon1a	Smo	TUD_EUR_H_MAGMA
Mtmr2	Smo	TUD_EUR_H_MAGMA
Myef2l	Smo	TUD_EUR_H_MAGMA
Nfasc	Smo	TUD_EUR_H_MAGMA
Nicn1	Smo	TUD_EUR_H_MAGMA
P4htm	Smo	TUD_EUR_H_MAGMA
Parp1	Smo	TUD_EUR_H_MAGMA
Phactr4	Smo	TUD_EUR_H_MAGMA
Ptprf	Smo	TUD_EUR_H_MAGMA
Rbm5	Smo	TUD_EUR_H_MAGMA
Rbm6	Smo	TUD_EUR_H_MAGMA
Rnf123	Smo	TUD_EUR_H_MAGMA
Rpe	Smo	TUD_EUR_H_MAGMA
Rpgrip1l	Smo	TUD_EUR_H_MAGMA
Sema3f	Smo	TUD_EUR_H_MAGMA
Slc26a6	Smo	TUD_EUR_H_MAGMA
Stum	Smo	TUD_EUR_H_MAGMA
Syf2	Smo	TUD_EUR_H_MAGMA
Szt2	Smo	TUD_EUR_H_MAGMA
Tcta	Smo	TUD_EUR_H_MAGMA
Zbtb8a	Smo	TUD_EUR_H_MAGMA
Ccdc82	Nic	TUD_EUR_H_MAGMA_prenatal
Cep57	Nic	TUD_EUR_H_MAGMA_prenatal
Ip6k1	Nic	TUD_EUR_H_MAGMA_prenatal
Nr6a1	Nic	TUD_EUR_H_MAGMA_prenatal
Trim35	Nic	TUD_EUR_H_MAGMA_prenatal
Uqcrc1	Nic	TUD_EUR_H_MAGMA_prenatal
Usp4	Nic	TUD_EUR_H_MAGMA_prenatal
Adamtsl2	Smo	TUD_EUR_H_MAGMA_prenatal
Apeh	Smo	TUD_EUR_H_MAGMA_prenatal
Arih2	Smo	TUD_EUR_H_MAGMA_prenatal
Arpc5l	Smo	TUD_EUR_H_MAGMA_prenatal
Camkv	Smo	TUD_EUR_H_MAGMA_prenatal
Cds1	Smo	TUD_EUR_H_MAGMA_prenatal
Celsr3	Smo	TUD_EUR_H_MAGMA_prenatal
Cep57	Smo	TUD_EUR_H_MAGMA_prenatal
Chrna3	Smo	TUD_EUR_H_MAGMA_prenatal
Cry2	Smo	TUD_EUR_H_MAGMA_prenatal
Dalrd3	Smo	TUD_EUR_H_MAGMA_prenatal
Impdh2	Smo	TUD_EUR_H_MAGMA_prenatal
Ip6k1	Smo	TUD_EUR_H_MAGMA_prenatal
Nfasc	Smo	TUD_EUR_H_MAGMA_prenatal
Nicn1	Smo	TUD_EUR_H_MAGMA_prenatal
P4htm	Smo	TUD_EUR_H_MAGMA_prenatal
Phactr4	Smo	TUD_EUR_H_MAGMA_prenatal
Rbm5	Smo	TUD_EUR_H_MAGMA_prenatal
Rbm6	Smo	TUD_EUR_H_MAGMA_prenatal
Sema3f	Smo	TUD_EUR_H_MAGMA_prenatal
Tcta	Smo	TUD_EUR_H_MAGMA_prenatal
Ccdc82	Nic	TUD_EUR_H_MAGMA_adult
Cep57	Nic	TUD_EUR_H_MAGMA_adult
Ip6k1	Nic	TUD_EUR_H_MAGMA_adult
Uqcrc1	Nic	TUD_EUR_H_MAGMA_adult
Usp4	Nic	TUD_EUR_H_MAGMA_adult
Vrk2	Nic	TUD_EUR_H_MAGMA_adult
Arih2	Smo	TUD_EUR_H_MAGMA_adult
Camkv	Smo	TUD_EUR_H_MAGMA_adult
Cds1	Smo	TUD_EUR_H_MAGMA_adult
Celsr3	Smo	TUD_EUR_H_MAGMA_adult
Cep57	Smo	TUD_EUR_H_MAGMA_adult
Chrna3	Smo	TUD_EUR_H_MAGMA_adult
Coq8a	Smo	TUD_EUR_H_MAGMA_adult
Dalrd3	Smo	TUD_EUR_H_MAGMA_adult
Drd2	Smo	TUD_EUR_H_MAGMA_adult
Fndc5	Smo	TUD_EUR_H_MAGMA_adult
Impdh2	Smo	TUD_EUR_H_MAGMA_adult
Ip6k1	Smo	TUD_EUR_H_MAGMA_adult
Mtmr2	Smo	TUD_EUR_H_MAGMA_adult
Myef2l	Smo	TUD_EUR_H_MAGMA_adult
Nicn1	Smo	TUD_EUR_H_MAGMA_adult
Phactr4	Smo	TUD_EUR_H_MAGMA_adult
Ptprf	Smo	TUD_EUR_H_MAGMA_adult
Rpe	Smo	TUD_EUR_H_MAGMA_adult
Syf2	Smo	TUD_EUR_H_MAGMA_adult
Tcta	Smo	TUD_EUR_H_MAGMA_adult
Jazf1	Nic	TUD_EUR_S_MultiXcan
Trim35	Nic	TUD_EUR_S_MultiXcan
Celsr3	Smo	TUD_EUR_S_MultiXcan
Coq8a	Smo	TUD_EUR_S_MultiXcan
Dalrd3	Smo	TUD_EUR_S_MultiXcan
Gmppb	Smo	TUD_EUR_S_MultiXcan
Jazf1	Smo	TUD_EUR_S_MultiXcan
Mon1a	Smo	TUD_EUR_S_MultiXcan
P4htm	Smo	TUD_EUR_S_MultiXcan
Jazf1	Nic	TUD_EUR_S_PrediXcan
Trim35	Nic	TUD_EUR_S_PrediXcan
Celsr3	Smo	TUD_EUR_S_PrediXcan
Dalrd3	Smo	TUD_EUR_S_PrediXcan
Gmppb	Smo	TUD_EUR_S_PrediXcan
Jazf1	Smo	TUD_EUR_S_PrediXcan
Mon1a	Smo	TUD_EUR_S_PrediXcan
Nicn1	Smo	TUD_EUR_S_PrediXcan
Oprd1	Smo	TUD_EUR_S_PrediXcan
P4htm	Smo	TUD_EUR_S_PrediXcan
Phactr4	Smo	TUD_EUR_S_PrediXcan
Plxnb1	Smo	TUD_EUR_S_PrediXcan
Rbbp5	Smo	TUD_EUR_S_PrediXcan
Rbm6	Smo	TUD_EUR_S_PrediXcan
Rnf123	Smo	TUD_EUR_S_PrediXcan
Sema3f	Smo	TUD_EUR_S_PrediXcan
Gmppb	Smo	TUD_EUR_S_PrediXcan_FC
P4htm	Smo	TUD_EUR_S_PrediXcan_FC
