## Supplementary Tables for "Molecular impact of nicotine and smoking exposure on the developing and adult mouse brain": TableS18_sample_variable_dict.tsv

Variable name	Variable name in plot	Description
Tissue	Tissue	Tissue (mouse brain or blood) from which the sample comes
Age	Age	If the sample comes from an adult or a pup mouse
Sex	Sex	If the sample comes from a female (F) or male (M) mouse
Experiment	Expt	The experiment (nicotine or smoking exposure) to which the sample mouse was subjected; it could be an exposed or a control mouse of that experiment
Group	Group	If the sample belongs to a nicotine/smoking-exposed mouse (Expt) or a nicotine/smoking control mouse (Ctrl)
Pregnancy	Pregnancy	If the sample comes from a pregnant (Yes) or not pregnant (No) mouse
Plate	plate	Is the plate (1,2 or 3) in which the sample library was prepared
Medium	medium	Is the medium in which the sample was treated: water for brain samples and an elution buffer (EB) for the blood ones
Flowcell	flowcell	Is the sequencing batch of each sampIe
Mitochondrial mapping rate	mitoRate	Is the decimal fraction of reads that mapped to the mitochondrial chromosome of the total reads that mapped to the genome (mapping reads) in each sample
Ribosomal mapping rate	rRNA_rate	Fraction of the total mapping reads that mapped to ribosomal genes in each sample
Overall mapping rate	overallMapRate	Decimal fraction of reads that mapped to the reference genome in each sample
Gene mapping rate	totalAssignedGene	Proportion of the total reads of each sample that were assigned to genes
ERCCsumLogErr	ERCCsumLogErr	Summary statistic quantifying the difference of the expected and actual concentrations of control RNAs (from the External Control Consortium ERCC) in each sample
Library size	sum	The total sum of read counts across all genes in each sample
Number of detected genes	detected	Total number of genes whose expression was detected (non-zero expressed) in each sample
Percentage of mitochondrial genes' read counts	Percentage of mt counts	The percentage of the total sample counts that correspond to reads mapping to mitochondrial genes
Percentage of ribosomal genes' read counts	Percentage of ribosomal counts	The percentage of the total sample counts that correspond to reads mapping to ribosomal genes
