## Supplementary Tables for "Molecular impact of nicotine and smoking exposure on the developing and adult mouse brain": TableS19_novel_DE_jxns_genes.tsv

DE_Novel_jxn	nearest_gene	following_gene	preceding_gene	experiment
chr1:164441640-164442292(-)	ENSMUSG00000026576.12	ENSMUSG00000026577.13	ENSMUSG00000102897.1	Nicotine
chr11:101021181-101026677(+)	ENSMUSG00000019302.16	ENSMUSG00000098415.1	ENSMUSG00000004043.14	Nicotine
chr2:25060883-25061088(+)	ENSMUSG00000006476.19	ENSMUSG00000036813.11	ENSMUSG00000099320.1	Nicotine
chr7:28351068-28352182(+)	ENSMUSG00000077711.1	ENSMUSG00000109455.1	ENSMUSG00000109168.1	Nicotine
chr9:82881738-82884354(-)	ENSMUSG00000032253.13	ENSMUSG00000088760.1	ENSMUSG00000099188.1	Nicotine
chr1:66401520-66406248(+)	ENSMUSG00000015222.18	ENSMUSG00000065694.1	ENSMUSG00000088850.1	Smoking
chr1:66416549-66416734(+)	ENSMUSG00000015222.18	ENSMUSG00000065694.1	ENSMUSG00000088850.1	Smoking
chr1:153751666-153751795(+)	ENSMUSG00000066800.11	ENSMUSG00000043282.3	ENSMUSG00000100183.1	Smoking
chr1:16103601-16103635(-)	ENSMUSG00000043716.13	ENSMUSG00000067795.13	ENSMUSG00000104165.1	Smoking
chr1:18034892-18058924(-)	ENSMUSG00000101717.2	ENSMUSG00000102001.1	ENSMUSG00000025774.14	Smoking
chr1:37835591-37840250(-)	ENSMUSG00000060771.15	ENSMUSG00000026090.16	ENSMUSG00000026088.15	Smoking
chr1:91390662-91391108(-)	ENSMUSG00000026309.14	ENSMUSG00000090322.1	ENSMUSG00000100253.1	Smoking
chr1:172194845-172198601(-)	ENSMUSG00000013698.12	ENSMUSG00000089803.3	ENSMUSG00000007122.11	Smoking
chr1:177103105-177109418(-)	ENSMUSG00000019699.16	ENSMUSG00000102749.1	ENSMUSG00000103163.1	Smoking
chr10:39843528-39845136(+)	ENSMUSG00000019841.15	ENSMUSG00000097890.2	ENSMUSG00000080384.1	Smoking
chr10:69534283-69554052(+)	ENSMUSG00000069601.14	ENSMUSG00000048701.13	ENSMUSG00000112798.1	Smoking
chr10:112464084-112465132(+)	ENSMUSG00000035681.7	ENSMUSG00000112678.1	ENSMUSG00000035694.15	Smoking
chr10:7649154-7663483(-)	ENSMUSG00000019795.17	ENSMUSG00000087350.1	ENSMUSG00000092190.1	Smoking
chr10:43533156-43579212(-)	ENSMUSG00000019797.11	ENSMUSG00000094955.2	ENSMUSG00000111749.1	Smoking
chr10:116416273-116418324(-)	ENSMUSG00000054934.10	ENSMUSG00000074734.3	ENSMUSG00000020166.15	Smoking
chr11:3131080-3132248(+)	ENSMUSG00000082286.11	ENSMUSG00000087111.1	ENSMUSG00000082286.11	Smoking
chr11:5959378-5960426(+)	ENSMUSG00000002741.9	ENSMUSG00000096923.1	ENSMUSG00000084819.1	Smoking
chr11:5961287-5962343(+)	ENSMUSG00000002741.9	ENSMUSG00000096923.1	ENSMUSG00000084819.1	Smoking
chr11:32058229-32058385(+)	ENSMUSG00000020297.10	ENSMUSG00000081613.1	ENSMUSG00000020299.6	Smoking
chr11:50378420-50379460(+)	ENSMUSG00000007850.16	ENSMUSG00000036545.9	ENSMUSG00000050087.3	Smoking
chr11:50382870-50382948(+)	ENSMUSG00000007850.16	ENSMUSG00000036545.9	ENSMUSG00000050087.3	Smoking
chr11:52084489-52089655(+)	ENSMUSG00000020389.19	ENSMUSG00000020349.4	ENSMUSG00000086493.1	Smoking
chr11:59727702-59729211(+)	ENSMUSG00000005417.17	ENSMUSG00000087249.1	ENSMUSG00000044061.7	Smoking
chr11:69580514-69583681(+)	ENSMUSG00000059552.13	ENSMUSG00000069835.10	ENSMUSG00000086591.1	Smoking
chr11:70526672-70527217(+)	ENSMUSG00000018286.6	ENSMUSG00000020828.13	ENSMUSG00000046811.3	Smoking
chr11:70650016-70650129(+)	ENSMUSG00000040746.15	ENSMUSG00000060600.15	ENSMUSG00000050675.7	Smoking
chr11:79681010-79683409(+)	ENSMUSG00000017639.13	ENSMUSG00000084969.1	ENSMUSG00000064486.1	Smoking
chr11:96802821-96807802(+)	ENSMUSG00000018666.13	ENSMUSG00000018672.15	ENSMUSG00000085242.1	Smoking
chr11:22053554-22056520(-)	ENSMUSG00000042302.14	ENSMUSG00000005917.15	ENSMUSG00000085856.1	Smoking
chr11:70236209-70236886(-)	ENSMUSG00000040904.10	ENSMUSG00000070109.2	ENSMUSG00000093989.1	Smoking
chr11:74850073-74850770(-)	ENSMUSG00000038351.14	ENSMUSG00000081252.1	ENSMUSG00000098317.1	Smoking
chr11:86733844-86737068(-)	ENSMUSG00000047126.17	ENSMUSG00000018171.9	ENSMUSG00000018425.18	Smoking
chr11:87227421-87229792(-)	ENSMUSG00000046442.4	ENSMUSG00000085310.7	ENSMUSG00000088001.1	Smoking
chr11:88002011-88003740(-)	ENSMUSG00000086193.1	ENSMUSG00000020483.14	ENSMUSG00000086193.1	Smoking
chr11:97535292-97535706(-)	ENSMUSG00000038453.17	ENSMUSG00000087042.1	ENSMUSG00000043439.5	Smoking
chr12:8931747-8934003(+)	ENSMUSG00000020585.4	ENSMUSG00000020583.4	ENSMUSG00000112891.1	Smoking
chr12:17901046-17933372(+)	ENSMUSG00000113536.1	ENSMUSG00000113556.1	ENSMUSG00000113294.1	Smoking
chr12:61669653-61768007(+)	ENSMUSG00000113588.1	ENSMUSG00000084664.1	ENSMUSG00000113456.1	Smoking
chr12:72792834-72792953(+)	ENSMUSG00000021096.11	ENSMUSG00000113779.1	ENSMUSG00000113143.1	Smoking
chr12:82422492-82423056(+)	ENSMUSG00000042700.16	ENSMUSG00000091668.3	ENSMUSG00000064714.1	Smoking
chr12:85524892-85525180(+)	ENSMUSG00000114163.1	ENSMUSG00000114163.1	ENSMUSG00000021250.13	Smoking
chr12:109651097-109651851(+)	ENSMUSG00000064496.1	ENSMUSG00000065013.1	ENSMUSG00000084549.1	Smoking
chr12:8600236-8640841(-)	ENSMUSG00000020600.13	ENSMUSG00000020600.13	ENSMUSG00000096940.1	Smoking
chr12:20874218-20875109(-)	ENSMUSG00000085642.8	ENSMUSG00000099759.1	ENSMUSG00000069755.5	Smoking
chr12:72223538-72236534(-)	ENSMUSG00000021087.18	ENSMUSG00000021086.5	ENSMUSG00000106138.1	Smoking
chr12:108163064-108165161(-)	ENSMUSG00000056770.15	ENSMUSG00000048251.15	ENSMUSG00000084883.2	Smoking
chr13:73951644-73952849(+)	ENSMUSG00000057649.6	ENSMUSG00000069189.5	ENSMUSG00000066714.6	Smoking
chr13:73952886-73954537(+)	ENSMUSG00000057649.6	ENSMUSG00000069189.5	ENSMUSG00000066714.6	Smoking
chr13:91693058-91693896(+)	ENSMUSG00000003992.15	ENSMUSG00000077278.1	ENSMUSG00000114688.1	Smoking
chr13:28945492-28958896(-)	ENSMUSG00000076431.4	ENSMUSG00000113352.1	ENSMUSG00000082730.2	Smoking
chr13:97131988-97133554(-)	ENSMUSG00000060739.8	ENSMUSG00000057762.6	ENSMUSG00000021665.9	Smoking
chr13:99425426-99425481(-)	ENSMUSG00000052727.6	ENSMUSG00000097828.2	ENSMUSG00000114282.1	Smoking
chr14:66356348-66356711(+)	ENSMUSG00000022044.14	ENSMUSG00000045875.13	ENSMUSG00000022043.19	Smoking
chr14:12467178-12472397(-)	ENSMUSG00000054423.14	ENSMUSG00000084541.1	ENSMUSG00000114626.1	Smoking
chr14:19891400-19891720(-)	ENSMUSG00000043004.13	ENSMUSG00000021807.6	ENSMUSG00000114498.1	Smoking
chr15:25415148-25422530(+)	ENSMUSG00000115729.1	ENSMUSG00000022272.17	ENSMUSG00000056089.6	Smoking
chr15:76248367-76248600(+)	ENSMUSG00000022564.7	ENSMUSG00000049653.5	ENSMUSG00000098625.1	Smoking
chr15:99316379-99316464(+)	ENSMUSG00000023007.15	ENSMUSG00000023010.15	ENSMUSG00000100599.2	Smoking
chr15:103240116-103240478(+)	ENSMUSG00000046434.16	ENSMUSG00000060992.9	ENSMUSG00000116066.1	Smoking
chr15:36601408-36602854(-)	ENSMUSG00000022283.15	ENSMUSG00000013611.14	ENSMUSG00000115537.1	Smoking
chr15:44683449-44706365(-)	ENSMUSG00000022340.15	ENSMUSG00000038736.10	ENSMUSG00000058463.3	Smoking
chr15:76071655-76071766(-)	ENSMUSG00000002524.17	ENSMUSG00000022568.17	ENSMUSG00000075590.4	Smoking
chr15:95527885-95528607(-)	ENSMUSG00000022454.17	ENSMUSG00000100603.6	ENSMUSG00000089560.1	Smoking
chr15:98520424-98521635(-)	ENSMUSG00000022992.17	ENSMUSG00000106463.1	ENSMUSG00000065939.1	Smoking
chr16:3937613-3937853(+)	ENSMUSG00000014232.14	ENSMUSG00000005980.15	ENSMUSG00000081809.2	Smoking
chr16:33298527-33298965(+)	ENSMUSG00000022808.5	ENSMUSG00000022811.17	ENSMUSG00000022807.9	Smoking
chr16:73002072-73004574(+)	ENSMUSG00000022883.11	ENSMUSG00000116976.1	ENSMUSG00000116901.1	Smoking
chr16:4311741-4312627(-)	ENSMUSG00000005580.11	ENSMUSG00000022521.10	ENSMUSG00000084304.1	Smoking
chr16:18624931-18625011(-)	ENSMUSG00000072214.7	ENSMUSG00000050761.4	ENSMUSG00000116825.1	Smoking
chr17:20960639-20960955(+)	ENSMUSG00000007564.15	ENSMUSG00000067942.6	ENSMUSG00000067949.5	Smoking
chr17:23822699-23823002(+)	ENSMUSG00000039218.17	ENSMUSG00000092981.1	ENSMUSG00000086719.1	Smoking
chr17:24896558-24896663(+)	ENSMUSG00000073435.10	ENSMUSG00000024169.16	ENSMUSG00000024160.16	Smoking
chr17:70078422-70159040(+)	ENSMUSG00000003279.17	ENSMUSG00000093622.1	ENSMUSG00000117071.1	Smoking
chr17:8386133-8388987(-)	ENSMUSG00000116704.1	ENSMUSG00000116704.1	ENSMUSG00000084390.1	Smoking
chr17:22778606-22779406(-)	ENSMUSG00000117333.1	ENSMUSG00000117183.1	ENSMUSG00000059142.16	Smoking
chr17:34999468-35000166(-)	ENSMUSG00000073415.4	ENSMUSG00000073415.4	ENSMUSG00000036185.9	Smoking
chr17:56892148-56894436(-)	ENSMUSG00000024212.9	ENSMUSG00000024207.8	ENSMUSG00000045019.4	Smoking
chr17:80593158-80594855(-)	ENSMUSG00000024242.15	ENSMUSG00000033966.8	ENSMUSG00000071040.2	Smoking
chr18:31835480-31869329(+)	ENSMUSG00000024400.16	ENSMUSG00000024395.9	ENSMUSG00000024258.4	Smoking
chr18:63979423-63985549(+)	ENSMUSG00000040560.10	ENSMUSG00000056812.14	ENSMUSG00000088656.1	Smoking
chr18:67792013-67794716(+)	ENSMUSG00000079614.4	ENSMUSG00000024542.9	ENSMUSG00000024537.5	Smoking
chr18:35438379-35467845(-)	ENSMUSG00000024357.10	ENSMUSG00000071862.3	ENSMUSG00000118030.1	Smoking
chr18:43354803-43357320(-)	ENSMUSG00000024501.20	ENSMUSG00000117792.1	ENSMUSG00000043424.10	Smoking
chr19:40844958-40845077(+)	ENSMUSG00000025010.14	ENSMUSG00000097740.2	ENSMUSG00000108929.2	Smoking
chr19:5105249-5106253(-)	ENSMUSG00000024870.6	ENSMUSG00000024873.7	ENSMUSG00000024862.16	Smoking
chr19:5147206-5152258(-)	ENSMUSG00000024855.10	ENSMUSG00000117729.1	ENSMUSG00000098803.1	Smoking
chr19:41248027-41250509(-)	ENSMUSG00000025016.11	ENSMUSG00000025013.15	ENSMUSG00000025017.10	Smoking
chr19:55074759-55075570(-)	ENSMUSG00000024978.11	ENSMUSG00000118207.1	ENSMUSG00000055523.7	Smoking
chr2:25057174-25059013(+)	ENSMUSG00000006476.19	ENSMUSG00000099320.1	ENSMUSG00000036833.16	Smoking
chr2:25060724-25060822(+)	ENSMUSG00000006476.19	ENSMUSG00000036813.11	ENSMUSG00000099320.1	Smoking
chr2:65860691-65873428(+)	ENSMUSG00000044647.16	ENSMUSG00000100197.1	ENSMUSG00000075318.13	Smoking
chr2:90886002-90888609(+)	ENSMUSG00000040794.5	ENSMUSG00000005505.12	ENSMUSG00000027282.17	Smoking
chr2:119600003-119603995(+)	ENSMUSG00000085438.1	ENSMUSG00000027306.15	ENSMUSG00000014077.13	Smoking
chr2:150749232-150753012(+)	ENSMUSG00000033068.16	ENSMUSG00000033059.7	ENSMUSG00000087406.1	Smoking
chr2:180589620-180590991(+)	ENSMUSG00000049401.10	ENSMUSG00000027570.15	ENSMUSG00000027569.15	Smoking
chr2:23545578-23562967(-)	ENSMUSG00000026771.14	ENSMUSG00000026779.6	ENSMUSG00000026986.14	Smoking
chr2:25297951-25298227(-)	ENSMUSG00000026959.13	ENSMUSG00000026966.6	ENSMUSG00000026958.13	Smoking
chr2:35182446-35182516(-)	ENSMUSG00000026878.17	ENSMUSG00000035875.15	ENSMUSG00000026880.11	Smoking
chr2:91170746-91172326(-)	ENSMUSG00000040687.16	ENSMUSG00000002105.15	ENSMUSG00000002108.10	Smoking
chr2:104992530-104999045(-)	ENSMUSG00000027170.12	ENSMUSG00000027171.10	ENSMUSG00000027170.12	Smoking
chr2:113827570-113827653(-)	ENSMUSG00000023236.7	ENSMUSG00000074934.3	ENSMUSG00000041219.14	Smoking
chr2:130394227-130394353(-)	ENSMUSG00000027408.7	ENSMUSG00000083483.3	ENSMUSG00000037773.14	Smoking
chr2:130604625-130628488(-)	ENSMUSG00000079043.3	ENSMUSG00000037727.6	ENSMUSG00000037703.14	Smoking
chr2:132244140-132245287(-)	ENSMUSG00000027341.10	ENSMUSG00000027340.15	ENSMUSG00000027342.14	Smoking
chr2:148872929-148873180(-)	ENSMUSG00000027447.6	ENSMUSG00000027446.2	ENSMUSG00000103559.1	Smoking
chr2:153014084-153014998(-)	ENSMUSG00000027472.14	ENSMUSG00000089898.2	ENSMUSG00000074671.6	Smoking
chr2:177193109-177193194(-)	ENSMUSG00000078870.9	ENSMUSG00000081590.1	ENSMUSG00000083817.1	Smoking
chr3:17823003-17851905(+)	ENSMUSG00000100252.6	ENSMUSG00000105262.1	ENSMUSG00000100252.6	Smoking
chr3:138890880-138894417(+)	ENSMUSG00000028152.10	ENSMUSG00000047940.13	ENSMUSG00000104680.1	Smoking
chr3:55953161-55955356(-)	ENSMUSG00000027799.12	ENSMUSG00000106334.1	ENSMUSG00000077276.1	Smoking
chr3:55992520-56000484(-)	ENSMUSG00000027799.12	ENSMUSG00000077276.1	ENSMUSG00000104938.1	Smoking
chr3:88817096-88821135(-)	ENSMUSG00000098912.7	ENSMUSG00000068923.14	ENSMUSG00000106218.1	Smoking
chr3:122544691-122544867(-)	ENSMUSG00000039735.16	ENSMUSG00000104773.1	ENSMUSG00000106364.1	Smoking
chr4:41009268-41011455(+)	ENSMUSG00000028423.15	ENSMUSG00000088154.1	ENSMUSG00000092862.1	Smoking
chr4:41886803-41889674(+)	ENSMUSG00000084010.1	ENSMUSG00000084010.1	ENSMUSG00000082962.3	Smoking
chr4:41942082-41956683(+)	ENSMUSG00000078747.9	ENSMUSG00000078746.2	ENSMUSG00000082902.3	Smoking
chr4:42873354-42873514(+)	ENSMUSG00000054885.11	ENSMUSG00000036062.13	ENSMUSG00000054885.11	Smoking
chr4:134470838-134472805(+)	ENSMUSG00000028832.11	ENSMUSG00000083001.1	ENSMUSG00000092812.1	Smoking
chr4:136316478-136316592(+)	ENSMUSG00000066037.14	ENSMUSG00000070687.11	ENSMUSG00000051351.14	Smoking
chr4:155855618-155856089(+)	ENSMUSG00000029071.16	ENSMUSG00000029034.9	ENSMUSG00000029070.9	Smoking
chr4:42537610-42552003(-)	ENSMUSG00000094066.1	ENSMUSG00000094066.1	ENSMUSG00000078735.4	Smoking
chr4:87073295-87076064(-)	ENSMUSG00000037996.17	ENSMUSG00000028495.14	ENSMUSG00000028496.17	Smoking
chr4:118107692-118134403(-)	ENSMUSG00000028538.12	ENSMUSG00000028539.14	ENSMUSG00000033326.15	Smoking
chr4:120567426-120569075(-)	ENSMUSG00000028633.7	ENSMUSG00000052135.8	ENSMUSG00000110389.1	Smoking
chr4:124525829-124526319(-)	ENSMUSG00000098760.1	ENSMUSG00000084757.7	ENSMUSG00000098760.1	Smoking
chr4:126752080-126752516(-)	ENSMUSG00000028833.13	ENSMUSG00000042477.7	ENSMUSG00000082498.1	Smoking
chr4:130531913-130532075(-)	ENSMUSG00000078532.9	ENSMUSG00000028772.19	ENSMUSG00000087451.1	Smoking
chr4:133606011-133608673(-)	ENSMUSG00000037553.14	ENSMUSG00000047281.3	ENSMUSG00000083885.1	Smoking
chr4:155293238-155293563(-)	ENSMUSG00000029053.16	ENSMUSG00000029050.15	ENSMUSG00000029054.8	Smoking
chr5:34601537-34603878(+)	ENSMUSG00000029106.14	ENSMUSG00000085166.1	ENSMUSG00000107128.1	Smoking
chr5:121353964-121355565(+)	ENSMUSG00000042744.16	ENSMUSG00000077347.1	ENSMUSG00000029614.13	Smoking
chr5:141152904-141158941(+)	ENSMUSG00000093344.1	ENSMUSG00000039683.16	ENSMUSG00000093344.1	Smoking
chr5:30229875-30232324(-)	ENSMUSG00000085099.1	ENSMUSG00000067642.11	ENSMUSG00000085099.1	Smoking
chr5:48482650-48509654(-)	ENSMUSG00000029088.16	ENSMUSG00000092309.2	ENSMUSG00000105653.1	Smoking
chr5:117106664-117107195(-)	ENSMUSG00000066900.11	ENSMUSG00000106909.1	ENSMUSG00000032959.12	Smoking
chr5:125386441-125387582(-)	ENSMUSG00000008348.9	ENSMUSG00000037936.15	ENSMUSG00000029480.13	Smoking
chr5:125386616-125387985(-)	ENSMUSG00000008348.9	ENSMUSG00000037936.15	ENSMUSG00000029480.13	Smoking
chr5:125387372-125388057(-)	ENSMUSG00000008348.9	ENSMUSG00000037936.15	ENSMUSG00000029480.13	Smoking
chr5:137597314-137598589(-)	ENSMUSG00000037221.13	ENSMUSG00000029713.15	ENSMUSG00000029718.14	Smoking
chr5:138276745-138276846(-)	ENSMUSG00000029510.15	ENSMUSG00000075593.10	ENSMUSG00000080935.3	Smoking
chr5:139338370-139338735(-)	ENSMUSG00000045438.12	ENSMUSG00000056413.16	ENSMUSG00000053553.11	Smoking
chr5:148894270-148904561(-)	ENSMUSG00000106892.1	ENSMUSG00000084513.1	ENSMUSG00000085639.1	Smoking
chr6:40364366-40365966(+)	ENSMUSG00000029916.11	ENSMUSG00000037159.11	ENSMUSG00000057716.7	Smoking
chr6:55806184-55827379(+)	ENSMUSG00000037973.6	ENSMUSG00000037973.6	ENSMUSG00000108063.1	Smoking
chr6:55827568-55827982(+)	ENSMUSG00000037973.6	ENSMUSG00000037973.6	ENSMUSG00000108063.1	Smoking
chr6:67272937-67277733(+)	ENSMUSG00000036371.6	ENSMUSG00000105650.1	ENSMUSG00000047905.10	Smoking
chr6:48044700-48045496(-)	ENSMUSG00000071477.10	ENSMUSG00000107824.1	ENSMUSG00000108101.1	Smoking
chr6:49252514-49252796(-)	ENSMUSG00000029817.11	ENSMUSG00000029814.10	ENSMUSG00000090624.1	Smoking
chr6:51462054-51462338(-)	ENSMUSG00000004980.16	ENSMUSG00000108236.1	ENSMUSG00000108145.1	Smoking
chr6:85953493-85955295(-)	ENSMUSG00000030002.15	ENSMUSG00000089634.1	ENSMUSG00000107842.1	Smoking
chr6:124914020-124914134(-)	ENSMUSG00000030122.12	ENSMUSG00000030124.2	ENSMUSG00000107578.1	Smoking
chr6:149171049-149183465(-)	ENSMUSG00000068250.13	ENSMUSG00000030313.15	ENSMUSG00000107526.1	Smoking
chr7:3695620-3697824(+)	ENSMUSG00000035585.16	ENSMUSG00000006333.14	ENSMUSG00000086032.1	Smoking
chr7:46435345-46437013(+)	ENSMUSG00000058975.7	ENSMUSG00000094229.1	ENSMUSG00000009471.4	Smoking
chr7:59247216-59250887(+)	ENSMUSG00000025326.12	ENSMUSG00000108886.1	ENSMUSG00000109308.1	Smoking
chr7:83757262-83757323(+)	ENSMUSG00000063902.13	ENSMUSG00000109450.1	ENSMUSG00000085080.1	Smoking
chr7:105726885-105727156(+)	ENSMUSG00000030882.19	ENSMUSG00000030890.16	ENSMUSG00000030882.19	Smoking
chr7:126649476-126656056(+)	ENSMUSG00000030714.14	ENSMUSG00000047721.8	ENSMUSG00000042759.12	Smoking
chr7:127244607-127244971(+)	ENSMUSG00000054716.4	ENSMUSG00000108806.1	ENSMUSG00000045598.10	Smoking
chr7:137452770-137453507(+)	ENSMUSG00000031068.8	ENSMUSG00000110145.1	ENSMUSG00000109843.1	Smoking
chr7:7284273-7286494(-)	ENSMUSG00000000605.9	ENSMUSG00000110105.1	ENSMUSG00000070847.13	Smoking
chr7:16549206-16561694(-)	ENSMUSG00000058230.12	ENSMUSG00000101135.1	ENSMUSG00000101008.1	Smoking
chr7:16917727-16918801(-)	ENSMUSG00000019370.10	ENSMUSG00000108671.1	ENSMUSG00000064689.1	Smoking
chr7:30582505-30582716(-)	ENSMUSG00000006307.16	ENSMUSG00000036835.7	ENSMUSG00000006310.10	Smoking
chr7:59330669-59332845(-)	ENSMUSG00000109122.1	ENSMUSG00000108880.1	ENSMUSG00000077615.1	Smoking
chr7:59360517-59360900(-)	ENSMUSG00000096046.1	ENSMUSG00000094034.1	ENSMUSG00000095425.1	Smoking
chr7:59413064-59414231(-)	ENSMUSG00000094565.1	ENSMUSG00000095310.1	ENSMUSG00000095911.1	Smoking
chr7:59479106-59479487(-)	ENSMUSG00000096605.1	ENSMUSG00000094308.1	ENSMUSG00000093860.1	Smoking
chr7:59684081-59686030(-)	ENSMUSG00000100826.6	ENSMUSG00000096159.1	ENSMUSG00000094581.1	Smoking
chr7:59988746-59993661(-)	ENSMUSG00000102252.5	ENSMUSG00000089375.1	ENSMUSG00000102627.1	Smoking
chr7:59999412-60002605(-)	ENSMUSG00000102627.1	ENSMUSG00000089375.1	ENSMUSG00000109222.1	Smoking
chr7:109919476-109921208(-)	ENSMUSG00000035901.14	ENSMUSG00000007279.14	ENSMUSG00000047554.14	Smoking
chr7:135696875-135699357(-)	ENSMUSG00000031004.8	ENSMUSG00000097471.8	ENSMUSG00000110078.1	Smoking
chr8:33387207-33389168(+)	ENSMUSG00000049184.6	ENSMUSG00000109750.1	ENSMUSG00000089370.1	Smoking
chr8:84633761-84635519(+)	ENSMUSG00000034656.18	ENSMUSG00000118487.1	ENSMUSG00000097296.1	Smoking
chr8:109721342-109721660(+)	ENSMUSG00000031728.10	ENSMUSG00000031731.16	ENSMUSG00000048827.12	Smoking
chr8:20257803-20258686(-)	ENSMUSG00000071796.13	ENSMUSG00000110589.1	ENSMUSG00000071796.13	Smoking
chr8:20388401-20395281(-)	ENSMUSG00000071793.12	ENSMUSG00000074449.3	ENSMUSG00000095766.2	Smoking
chr8:70231405-70233513(-)	ENSMUSG00000002343.11	ENSMUSG00000002346.16	ENSMUSG00000057788.13	Smoking
chr8:78506816-78507902(-)	ENSMUSG00000037070.10	ENSMUSG00000110057.1	ENSMUSG00000112190.1	Smoking
chr8:104641387-104641546(-)	ENSMUSG00000031879.14	ENSMUSG00000031880.7	ENSMUSG00000110568.1	Smoking
chr8:126941224-126943596(-)	ENSMUSG00000093904.2	ENSMUSG00000110697.1	ENSMUSG00000065637.1	Smoking
chr9:31402277-31403016(+)	ENSMUSG00000042185.14	ENSMUSG00000111655.1	ENSMUSG00000042496.18	Smoking
chr9:56474674-56477269(+)	ENSMUSG00000032329.4	ENSMUSG00000110821.1	ENSMUSG00000118653.1	Smoking
chr9:72662611-72669950(+)	ENSMUSG00000032216.15	ENSMUSG00000104273.1	ENSMUSG00000064735.1	Smoking
chr9:71479030-71479271(-)	ENSMUSG00000032199.13	ENSMUSG00000111181.1	ENSMUSG00000041361.13	Smoking
chr9:83110428-83110690(-)	ENSMUSG00000066456.14	ENSMUSG00000099188.1	ENSMUSG00000104080.1	Smoking
chr9:106444305-106451074(-)	ENSMUSG00000042210.17	ENSMUSG00000023262.13	ENSMUSG00000100039.1	Smoking
chr9:106451207-106452717(-)	ENSMUSG00000100039.1	ENSMUSG00000042210.17	ENSMUSG00000091735.2	Smoking
chr9:119491560-119492044(-)	ENSMUSG00000032511.17	ENSMUSG00000097504.1	ENSMUSG00000034533.10	Smoking
chrX:20852027-20852595(+)	ENSMUSG00000001127.12	ENSMUSG00000001131.11	ENSMUSG00000118509.1	Smoking
chrX:74300770-74301344(+)	ENSMUSG00000019087.13	ENSMUSG00000015291.10	ENSMUSG00000009995.17	Smoking
chrX:74336377-74336464(+)	ENSMUSG00000031398.13	ENSMUSG00000004221.16	ENSMUSG00000001962.8	Smoking
chrX:59062820-59073521(-)	ENSMUSG00000031137.17	ENSMUSG00000083843.1	ENSMUSG00000088157.1	Smoking
chrX:95962306-95963013(-)	ENSMUSG00000057421.12	ENSMUSG00000057421.12	ENSMUSG00000088146.1	Smoking
chrX:95963099-95964917(-)	ENSMUSG00000057421.12	ENSMUSG00000057421.12	ENSMUSG00000088146.1	Smoking
chrX:95964991-95965089(-)	ENSMUSG00000057421.12	ENSMUSG00000057421.12	ENSMUSG00000088146.1	Smoking
chrX:136734500-136739473(-)	ENSMUSG00000031422.16	ENSMUSG00000080874.1	ENSMUSG00000018595.6	Smoking
chrX:136735621-136739473(-)	ENSMUSG00000031422.16	ENSMUSG00000080874.1	ENSMUSG00000018595.6	Smoking
chrX:150420440-150426974(-)	ENSMUSG00000041353.12	ENSMUSG00000081928.1	ENSMUSG00000025269.16	Smoking
chrY:90793679-90822285(+)	ENSMUSG00000096768.8	ENSMUSG00000099871.1	ENSMUSG00000095134.2	Smoking
